# Imputation integrates single-cell and spatial gene expression data to resolve transcriptional networks in barley shoot meristem development

**DOI:** 10.1101/2025.05.09.653223

**Authors:** Edgar Demesa-Arevalo, Hannah Dörpholz, Isaia Vardanega, Jan Eric Maika, Itzel Pineda-Valentino, Stella Eggels, Tobias Lautwein, Karl Köhrer, Thorsten Schnurbusch, Maria von Korff, Björn Usadel, Rüdiger Simon

## Abstract

Grass inflorescences are composite structures, featuring complex sets of meristems as stem cell niches that are initiated in a repetitive manner. Meristems differ in identity and longevity, generate branches or split to form flower meristems that finally produce seeds. Within meristems, distinct cell types are determined by positional information and the regional activity of gene regulatory networks. Understanding these local microenvironments requires precise spatio-temporal information on gene expression profiles, which current technology cannot achieve.

Here we investigate transcriptional changes during barley development, from the specification of meristem and organ founder cells to the initiation of distinct floral organs, based on an imputation approach integrating deep single-cell RNA sequencing with spatial gene expression data. The expression profiles of more than 40.000 genes can be analysed at cellular resolution in multiple barley tissues using the web-based graphical interface *BARVISTA*, which enables precise virtual microdissection to analyse any sub-ensemble of cells. Our study pinpoints previously inaccessible key transcriptional events in founder cells during primordia initiation and specification, characterises complex branching mutant phenotypes by barcoding gene expression profiles, and defines spatio-temporal trajectories during flower development. We thus uncover the genetic basis of complex developmental processes, providing novel opportunities for precisely targeted manipulation of barley traits.
