## Supplementary Table 1 for "Imputation integrates single-cell and spatial gene expression data to resolve transcriptional networks in barley shoot meristem development"

### Sheet: Libraries Metrics Summary
Supplementary Table 1. Metrics summary for the scRNA-Seq libraries from the different replicates used in this study.
	GP-Exp1	GP-Exp2	GP-Exp3	GP-vSAM	com1a;com2g-Exp1	com1a;com2g-Exp2
Putative Cell Count:	4428	6266	5967	919	1079	4117
High Quality Cell. Count:	4395	6238	5895	910	1043	4080
PCT Reads from Putative Cells:	0.8209	0.827	0.7624	0.7543	0.6484	0.6824
Mean Reads per Cell:	61330	78158	33929	40093	59389	46899
Mean Molecules per Cell:	18849.8	20985.3	12825.6	22535.9	37272.5	26643.8
Median Molecules per Cell:	15363.5	16845.5	10636	19198	29699	19667
Mean Genes per Cell:	4599.09	5074.35	3907.75	4903.22	6533.26	5339.54
Median Genes per Cell:	4525	4950	3848	4783	6470	5115
Total Genes Detected:	39043	38153	37225	27656	28248	31472
Following spreadsheets show all metrics per library

### Sheet: GP-Exp1
####################
## BD Rhapsody WTA Analysis Pipeline Version 1.10
## Analysis Date - Fri Feb 04 2022 10:14:52 GMT+0000 (UTC)
## Libraries - 391-5 - Bead version detected: Original (V1)
## References - 20220204.gtf | 20220204.tar.gz
## Parameters - Sample Tag Version: None | Sample Tag Names: | VDJ Version: None | Subsample: None | Putative Cell Calling Type: mRNA | Refined Putative Cell Calling: On | Exact Cell Count: None
####################
#Sequencing Quality#
Total_Reads_in_FASTQ	Pct_Read_Pair_Overlap	Pct_Reads_Too_Short	Pct_Reads_Low_Base_Quality	Pct_Reads_High_SNF	Pct_Reads_Filtered_Out	Total_Reads_After_Quality_Filtering	Library
514987502	0.24	0.12	0.68	4.35	4.81	490236017	391-5
#Library Quality#
Total_Filtered_Reads	Pct_Contaminating_PhiX_Reads_in_Filtered_R2	Pct_Q30_Bases_in_Filtered_R2	Pct_Assigned_to_Cell_Labels	Pct_Cellular_Reads_Aligned_Uniquely	Library
490236017	0	89.18	86.36	67.48	391-5
#Alignment Categories#
Cellular_Reads	Annotated_Transcriptome_Pct	Introns_Pct	Intergenic_Regions_Pct	Antisense_Pct	Not_Unique_Pct	Ambiguous_Pct	No_Feature_Pct	AbSeq_Pct	Sample_Tag_Pct	Unaligned_Pct	Library
423374530	78.14	1.87	12.38	0.87	2.73	0.03	0	0	0	3.98	391-5
#Reads and Molecules#
Aligned_Reads_By_Type	Total_Raw_Molecules	Total_RSEC_Molecules	Mean_Raw_Sequencing_Depth	Mean_RSEC_Sequencing_Depth	Sequencing_Saturation	Bioproduct_Type
330822038	110888977	102391234	2.98	3.23	91.31	mRNA
#Cells RSEC#
Putative_Cell_Count	Pct_Reads_from_Putative_Cells	Mean_Reads_per_Cell	Median_Reads_per_Cell	Mean_Molecules_per_Cell	Median_Molecules_per_Cell	Mean_Bioproducts_per_Cell	Median_Bioproducts_per_Cell	Total_Bioproducts_Detected	Bioproduct_Type
4428	82.09	61330	49850	18849.8	15363.5	4599.09	4525	39043	mRNA

### Sheet: GP-Exp2
####################
## BD WTA Rhapsody Analysis Pipeline Version 1.9.1
## Analysis Date: 2022-08-02 06:53:09
## Sample: 24_666-1
## Reference: 20220204.tar
####################
#Sequencing Quality#
Total_Reads_in_FASTQ	Pct_Reads_Too_Short	Pct_Reads_Low_Base_Quality	Pct_Reads_High_SNF	Pct_Reads_Filtered_Out	Total_Reads_After_Quality_Filtering	Library
389260862	0	0.17	2.61	2.76	378527906	24_666-1
524447767	0	0.12	2.47	2.58	510917641	666-1
913708629	0	0.14	2.53	2.66	889445547	Combined_stats
#Library Quality#
Total_Filtered_Reads	Pct_Contaminating_PhiX_Reads_in_Filtered_R2	Pct_Q30_Bases_in_Filtered_R2	Pct_Assigned_to_Cell_Labels	Pct_Cellular_Reads_Aligned_Uniquely_to_Annotated_Transcriptome	Pct_Cellular_Reads_Aligned_Uniquely_to_Other_Genomic_Regions	Pct_Cellular_Reads_Aligned_Not_Unique	Pct_Cellular_Reads_Unaligned	Library
378527906	0	93.61	83.61	66.41	11.16	2.86	3	24_666-1
510917641	0	95.02	83.65	66.7	11.15	2.88	2.91	666-1
889445547	0	94.42	83.63	66.58	11.15	2.87	2.95	Combined_stats
#Reads and Molecules#
Aligned_Reads_By_Type	Total_Raw_Molecules	Total_RSEC_Molecules	Mean_Raw_Sequencing_Depth	Mean_RSEC_Sequencing_Depth	Sequencing_Saturation	Target_Type
592176112	168616531	159901311	3.51	3.7	93.16	mRNA
#Cells RSEC#
Putative_Cell_Count	Pct_Reads_from_Putative_Cells	Mean_Reads_per_Cell	Mean_Molecules_per_Cell	Median_Molecules_per_Cell	Mean_Targets_per_Cell	Median_Targets_per_Cell	Total_Targets_Detected	Target_Type
6266	82.7	78158	20985.3	16845.5	5074.35	4950	38153	mRNA

### Sheet: GP-Exp3
####################
## BD Rhapsody WTA Analysis Pipeline Version 2.0b1
## Analysis Date - Fri Jan 27 2023 12:46:46 GMT+0100 (Mitteleurop√§ische Normalzeit)
## Libraries - 780-1 - Bead version detected: Original (V1)
## References - 20220204.gtf | 20220204.tar.gz
## Parameters - Sample Tag Version: None | Sample Tag Names: | VDJ Version: None | Subsample Reads: None | Putative Cell Calling Type: mRNA | Refined Putative Cell Calling: On | Exclude Intronic Reads: Off | Generate Bam: Off | Exact Cell Count: None
####################
#Sequencing Quality#
Total_Reads_in_FASTQ	Pct_Read_Pair_Overlap	Pct_Reads_Too_Short	Pct_Reads_Low_Base_Quality	Pct_Reads_High_SNF	Pct_Reads_Filtered_Out	Total_Reads_After_Quality_Filtering	Library
401192577	0.22	0.09	0.2	3.06	3.35	387760833	780-1
#Library Quality#
Total_Filtered_Reads	Pct_Contaminating_PhiX_Reads_in_Filtered_R2	Pct_Q30_Bases_in_Filtered_R2	Pct_Assigned_to_Cell_Labels	Pct_Cellular_Reads_Aligned_Uniquely	Library
387760833	0	93.95	85.68	68.48	780-1
#Alignment Categories#
Cellular_Reads	Annotated_Transcriptome_Pct	Introns_Pct	Intergenic_Regions_Pct	Antisense_Pct	Not_Unique_Pct	Ambiguous_Pct	No_Feature_Pct	AbSeq_Pct	Sample_Tag_Pct	VDJ_TCR_Pct	VDJ_BCR_Pct	Unaligned_Pct	Library
332216602	78.18	1.76	11.45	1.02	3.68	0.03	0	0	0	0	0	3.88	780-1
#Reads and Molecules#
Aligned_Reads_By_Type	Total_Raw_Molecules	Total_RSEC_Molecules	Mean_Raw_Sequencing_Depth	Mean_RSEC_Sequencing_Depth	Sequencing_Saturation	Bioproduct_Type
265556516	104444039	101051451	2.54	2.63	86.01	mRNA
#Cells RSEC#
Putative_Cell_Count	Pct_Reads_from_Putative_Cells	Mean_Reads_per_Cell	Median_Reads_per_Cell	Mean_Molecules_per_Cell	Median_Molecules_per_Cell	Mean_Bioproducts_per_Cell	Median_Bioproducts_per_Cell	Total_Bioproducts_Detected	Bioproduct_Type
5967	76.24	33929.7	28082	12825.6	10636	3907.75	3848	37225	mRNA

### Sheet: GP-vSAM
####################
## BD Rhapsody Sequence Analysis Pipeline Version 2.0
## Analysis Date - Tue Mar 12 2024 09:30:25 GMT+0100 (Mitteleurop√§ische Normalzeit)
## Libraries - 937-6 - Bead version detected: Enhanced V2
## References - Hv_Morex_Rhap_reference_v2.0.tar.gz
## Parameters - Sample Tag Version: None | Sample Tag Names: | VDJ Version: None | Putative Cell Calling Type: mRNA | Refined Putative Cell Calling: Off | Exclude Intronic Reads: Off | Generate Bam: Off | Exact Cell Count: None | Expected Cell Count: None
####################
#Sequencing Quality#
Total_Reads_in_FASTQ	Pct_Read_Pair_Overlap	Pct_Reads_Too_Short	Pct_Reads_Low_Base_Quality	Pct_Reads_High_SNF	Pct_Reads_Filtered_Out	Total_Reads_After_Quality_Filtering	Library
65143518	0	0.58	0.05	3.36	4	62539931	937-6
#Library Quality#
Total_Filtered_Reads	Pct_Q30_Bases_in_Filtered_R2	Pct_CellLabel_UMI	Pct_CellLabel_UMI_Aligned_Uniquely	Pct_Reads_Useful	Library
62539931	94.91	97.34	94.85	78.11	937-6
#Alignment Categories#
CellLabel_UMI_Reads	Annotated_Transcriptome_Pct	Introns_Pct	Intergenic_Regions_Pct	Antisense_Pct	Not_Unique_Pct	Ambiguous_Pct	No_Feature_Pct	AbSeq_Pct	Sample_Tag_Pct	VDJ_TCR_Pct	VDJ_BCR_Pct	Unaligned_Pct	Library
60873771	80.25	0	13.17	1.07	2.92	0.03	0	0	0	0	0	2.55	937-6
#Reads and Molecules#
Aligned_Reads_By_Type	Total_Raw_Molecules	Total_RSEC_Molecules	Mean_Raw_Sequencing_Depth	Mean_RSEC_Sequencing_Depth	Sequencing_Saturation	Bioproduct_Type
48851078	27795651	27522551	1.76	1.77	68.13	mRNA
#Cells#
Putative_Cell_Count	Pct_Reads_from_Putative_Cells	Mean_Reads_per_Cell	Median_Reads_per_Cell	Mean_Molecules_per_Cell	Median_Molecules_per_Cell	Mean_Bioproducts_per_Cell	Median_Bioproducts_per_Cell	Total_Bioproducts_Detected	Bioproduct_Type
919	75.43	40093.6	34257	22535.9	19198	4903.22	4783	27656	mRNA

### Sheet: com1a;com2g-Exp1
####################
## BD Rhapsody Sequence Analysis Pipeline Version 2.0
## Analysis Date - Wed Oct 04 2023 11:10:36 GMT+0200 (Mitteleurop√§ische Sommerzeit)
## Libraries - 937-1 - Bead version detected: Enhanced
## References - Hv_Morex_Rhap_reference_v2.0.tar.gz
## Parameters - Sample Tag Version: None | Sample Tag Names: | VDJ Version: None | Putative Cell Calling Type: mRNA | Refined Putative Cell Calling: Off | Exclude Intronic Reads: Off | Generate Bam: Off | Exact Cell Count: None | Expected Cell Count: None
####################
#Sequencing Quality#
Total_Reads_in_FASTQ	Pct_Read_Pair_Overlap	Pct_Reads_Too_Short	Pct_Reads_Low_Base_Quality	Pct_Reads_High_SNF	Pct_Reads_Filtered_Out	Total_Reads_After_Quality_Filtering	Library
130114821	0	0.36	0.06	4	4.41	124373483	937-1
#Library Quality#
Total_Filtered_Reads	Pct_Q30_Bases_in_Filtered_R2	Pct_CellLabel_UMI	Pct_CellLabel_UMI_Aligned_Uniquely	Pct_Reads_Useful	Library
124373483	92.3	97.99	95.08	79.46	937-1
#Alignment Categories#
CellLabel_UMI_Reads	Annotated_Transcriptome_Pct	Introns_Pct	Intergenic_Regions_Pct	Antisense_Pct	Not_Unique_Pct	Ambiguous_Pct	No_Feature_Pct	AbSeq_Pct	Sample_Tag_Pct	VDJ_TCR_Pct	VDJ_BCR_Pct	Unaligned_Pct	Library
121872513	81.09	0	12.03	1.08	2.8	0.03	0	0	0	0	0	2.97	937-1
#Reads and Molecules#
Aligned_Reads_By_Type	Total_Raw_Molecules	Total_RSEC_Molecules	Mean_Raw_Sequencing_Depth	Mean_RSEC_Sequencing_Depth	Sequencing_Saturation	Bioproduct_Type
98828126	62923890	62248405	1.57	1.59	59.98	mRNA
#Cells#
Putative_Cell_Count	Pct_Reads_from_Putative_Cells	Mean_Reads_per_Cell	Median_Reads_per_Cell	Mean_Molecules_per_Cell	Median_Molecules_per_Cell	Mean_Bioproducts_per_Cell	Median_Bioproducts_per_Cell	Total_Bioproducts_Detected	Bioproduct_Type
1079	64.84	59389.4	46909	37272.5	29699	6533.26	6470	28248	mRNA

### Sheet: com1a;com2g-Exp2
####################
## BD Rhapsody Sequence Analysis Pipeline Version 2.0
## Analysis Date - Mon Jan 29 2024 13:51:41 GMT+0100 (Mitteleurop√§ische Normalzeit)
## Libraries - 937-5 - Bead version detected: Enhanced V2
## References - Hv_Morex_Rhap_reference_v2.0.tar.gz
## Parameters - Sample Tag Version: None | Sample Tag Names: | VDJ Version: None | Putative Cell Calling Type: mRNA | Refined Putative Cell Calling: Off | Exclude Intronic Reads: Off | Generate Bam: Off | Exact Cell Count: None | Expected Cell Count: None
####################
#Sequencing Quality#
Total_Reads_in_FASTQ	Pct_Read_Pair_Overlap	Pct_Reads_Too_Short	Pct_Reads_Low_Base_Quality	Pct_Reads_High_SNF	Pct_Reads_Filtered_Out	Total_Reads_After_Quality_Filtering	Library
366359167	0	0.22	0.07	2.98	3.27	354367026	937-5
#Library Quality#
Total_Filtered_Reads	Pct_Q30_Bases_in_Filtered_R2	Pct_CellLabel_UMI	Pct_CellLabel_UMI_Aligned_Uniquely	Pct_Reads_Useful	Library
354367026	93.6	97.27	94.97	79.85	937-5
#Alignment Categories#
CellLabel_UMI_Reads	Annotated_Transcriptome_Pct	Introns_Pct	Intergenic_Regions_Pct	Antisense_Pct	Not_Unique_Pct	Ambiguous_Pct	No_Feature_Pct	AbSeq_Pct	Sample_Tag_Pct	VDJ_TCR_Pct	VDJ_BCR_Pct	Unaligned_Pct	Library
344700139	82.09	0	11.76	0.91	2.84	0.03	0	0	0	0	0	2.37	937-5
#Reads and Molecules#
Aligned_Reads_By_Type	Total_Raw_Molecules	Total_RSEC_Molecules	Mean_Raw_Sequencing_Depth	Mean_RSEC_Sequencing_Depth	Sequencing_Saturation	Bioproduct_Type
282948652	162951296	161205077	1.74	1.76	67.21	mRNA
#Cells#
Putative_Cell_Count	Pct_Reads_from_Putative_Cells	Mean_Reads_per_Cell	Median_Reads_per_Cell	Mean_Molecules_per_Cell	Median_Molecules_per_Cell	Mean_Bioproducts_per_Cell	Median_Bioproducts_per_Cell	Total_Bioproducts_Detected	Bioproduct_Type
4117	68.24	46899.5	34478	26643.8	19667	5339.54	5115	31472	mRNA
