## SupplementaryTable 4 for "Imputation integrates single-cell and spatial gene expression data to resolve transcriptional networks in barley shoot meristem development"

### Sheet: Sheet1
Supplementary Table 4. Reported marker genes used to annotate cluster/subcluster identities and their closest homologs in maize and Arabidopsis.
RBH: Reciprocal Best Hits; SBH: Sinlge-side Best Hits; F: Functional homolog (ortholog)
Zea mays V4	Zm Gene name	result	TAIR10	At Gene name	result	Hordeum vulgare V3	HvGeneName	Tissue marker	Reference
Zm00001d024701	Zmhomeodomain_leucin_zipper IV7 (ZmHDZIV7)	RBH	AT4G04890	PROTODERMAL FACTOR 2 (PDF2)	SBH	HORVU.MOREX.r3.7HG0702200	HvHDZIV7/HvOCL7	tunica	https://doi.org/10.1104/pp.111.182147
Zm00001d026351	Zmhomeodomain_leucin_zipper IV8 (ZmHDZIV8)	SBH	AT1G05230	homeodomain GLABROUS 2 (HDG2)	SBH	HORVU.MOREX.r3.2HG0198150	HvHDZIV8/HvOCL8	tunica	https://doi.org/10.1104/pp.111.182147
Zm00001d018225	Zmhomeodomain_leucin_zipper IV14 (ZmHDZIV14)	RBH	AT1G73360	homeodomain GLABROUS 11 (HDG11)	RBH	HORVU.MOREX.r3.6HG0618540	HvHDZIV14	tunica	https://doi.org/10.1104/pp.111.182147
Zm00001d033859	Knotted1 (Kn1)	RBH	AT1G62360	STM	F	HORVU.MOREX.r3.4HG0339120	HvKN1	corpus	https://doi.org/10.1242/dev.120.2.405, https://doi.org/10.1073/pnas.2011779118
Zm00001d039694	ramosa2 (ra2)	RBH	AT3G27650	LOB DOMAIN-CONTAINING PROTEIN 25 (LBD25)	RBH	HORVU.MOREX.r3.3HG0233930	VRS4/HvRA2	Glume primordia, LSM	https://doi.org/10.1073/pnas.1221950110, https://doi.org/10.1105/tpc.105.039032
Zm00001d022193	ramosa3 (ra3)	SBH	AT1G78090	trehalose-6-phosphate phosphatase B (TPPB)	SBH	HORVU.MOREX.r3.2HG0123350	HvRA3	Spikelet Meristem	https://doi.org/10.1038/nature04725
Zm00001d048083	drooping leaf2 (drl2)	RBH	AT1G69180	CRABS CLAW	F	HORVU.MOREX.r3.4HG0396510	HvCRC	leaf primordia, Bract, Glume, lemma, Palea	https://doi.org/10.1242/dev.171181
Zm00001d048127	Cyclin	SBH	AT5G43080	CYCA3;1	SBH	HORVU.MOREX.r3.4HG0397970	Cyclin	Dividing cells	https://doi.org/10.1105/tpc.010445
Zm00001d027589	Eisosome protein SEG2	RBH	AT1G04030	eisosome protein	SBH	HORVU.MOREX.r3.4HG0411400	eisosome protein	Dividing cells, M-Phase	https://doi.org/10.1074/jbc.M207570200
Zm00001d046823	Acetyltransferase (GNAT) family	RBH	AT2G23060	Acyl-CoA N-acyltransferases	SBH	HORVU.MOREX.r3.7HG0742750	HvMND1	Vascular tissue	https://doi.org/10.1104/pp.20.00087
Zm00001d039434	zea agamous4 (zag4)	RBH	AT4G18960	AGAMOUS	SBH	HORVU.MOREX.r3.3HG0243770	HvMADS20/MADS3	Stamen and gynoecium primordia	https://doi.org/10.1073/pnas.2011779118, https://doi.org/10.1093/jxb/erad218
Zm00001d005737	Wavy auricles in blades1 (wab1)/TCP family transcription factor	RBH	AT3G18550	ATTCP18	SBH	HORVU.MOREX.r3.5HG0479720	COMPOSITUM1	Boundaries, rachilla	https://doi.org/10.1038/s41467-020-18890-y
Zm00001d021450	Cytokinin riboside 5'-monophosphate phosphoribohydrolase	RBH	AT4G35190	LONELY GUY 5	SBH	HORVU.MOREX.r3.5HG0502720	HvLOG	Meristem tips	https://doi.org/10.1073/pnas.2011779118
Zm00001d034629	indeterminate spikelet1 (ids1) / tasselseed6 (ts6)	RBH	AT2G28550	TARGET OF EARLY ACTIVATION TAGGED (EAT) 1 (TOE1)	RBH	HORVU.MOREX.r3.5HG0525620	INT-M/AP2L	Lemma, Spikelet meristem	https://doi.org/10.1073/pnas.2011779118
Zm00001d045481	erecta-like3 (er3)	RBH	AT5G07180	ERECTA-LIKE 2	SBH	HORVU.MOREX.r3.7HG0644570	HvERL	Bracts	https://doi.org/10.1073/pnas.2011779118
Zm00001d026088	outer cell layer2 (ocl2)	RBH	AT3G61150	homeodomain GLABROUS 1	RBH	HORVU.MOREX.r3.2HG0187460	HvHD-zip/HvHDZIV2/HvOCL2	Meristem tips	https://doi.org/10.1126/sciadv.abf0832
Zm00001d031620	Zea mays MADS6 (Zmm6)	RBH	AT1G24260	SEPALLATA3 (SEP3)	SBH	HORVU.MOREX.r3.7HG0684020	HvMADS68/MADS7	CSM	https://doi.org/10.1126/sciadv.abf0832
Zm00001d028217	Zea mays MADS14 (Zmm14)	SBH	AT5G60910	agamous-like 8 (AGL8)	SBH	HORVU.MOREX.r3.4HG0396400	HvMADS33/MADS1	CSM, Lemma, Palea	https://doi.org/10.1038/s41477-021-00957-3, https://doi.org/10.1038/s41477-021-00957-3
Zm00001d042618	Zea mays MADS16 (Zmm16)	RBH	AT5G20240	PISTILLATA (PI)	SBH	HORVU.MOREX.r3.3HG0307160	HvMADS24/MADS2	Stamen primordia	https://doi.org/10.1093/jxb/erad218
Zm00001d010232	Zea mays MADS29 (Zmm29)	RBH	AT5G20240	PISTILLATA (PI)	SBH	HORVU.MOREX.r3.1HG0065060	HvMADS7/MADS4	Stamen primordia	https://doi.org/10.1093/jxb/erad218
Zm00001d036425	Silky1 (Si1)	RBH	AT3G54340	APETALA 3 AP3)	SBH	HORVU.MOREX.r3.7HG0721170	HvMADS76/MADS16	Stamen primordia	https://doi.org/10.1093/jxb/erad218
Zm00001d023955	Zea mays MADS1 (Zmm1)	RBH	AT2G42830	SHATTERPROOF 2 (SHP2)	SBH	HORVU.MOREX.r3.1HG0024860	HvMADS4/MADS13	Ovary	https://doi.org/10.1093/jxb/erad218
Zm00001d039113	Tassel sheath1 (Tsh1)	RBH	AT2G18380	GATA TRANSCRIPTION FACTOR 20 (GATA20)	RBH	HORVU.MOREX.r3.1HG0091840	TRD/HvTSH1	Bracts	https://doi.org/10.1105/tpc.109.073536
Zm00001d025964	Homeobox-transcription factor 70 (HB70)	SBH	AT2G46680	ATHB7	SBH	HORVU.MOREX.r3.2HG0184740	VRS1/HvHOX1	LSM	https://doi.org/10.1073/pnas.0608580104
Zm00001d002449	Zea floricaula leafy2 (Zfl2)	RBH	AT5G61850	LEAFY	SBH	HORVU.MOREX.r3.2HG0194240	HvLEAFY	IM, TSM	https://doi.org/10.1073/pnas.2011779118, https://doi.org/10.1111/tpj.15457
Zm00001d025369	asg42	RBH	AT3G52490	SMAX1-LIKE 3 (SMXL3)	RBH	HORVU.MOREX.r3.2HG0167230	HvSMXL3	Pholem	https://doi.org/10.1126/sciadv.add0324
Zm00001d015407	glk53 - G2-like-transcription factor 53	RBH	AT1G79430	ALTERED PHLOEM DEVELOPMENT (APL)	SBH	HORVU.MOREX.r3.6HG0570890	HvAPL	Pholem	https://doi.org/10.1126/sciadv.add0324
Zm00001d027854	Sucrose transporter1 (Sut1)	RBH	AT2G02860	ARABIDOPSIS THALIANA SUCROSE TRANSPORTER 3 (ATSUC3)	SBH	HORVU.MOREX.r3.4HG0403620	HvSUC2	Pholem	https://doi.org/10.1126/sciadv.add0324
Zm00001d049588	leucine-rich repeat receptor-like protein kinase family protein	RBH	AT5G61480	PHLOEM INTERCALATED WITH XYLEM (PXY)	SBH	HORVU.MOREX.r3.7HG0701280	HvPXY	Cambium	https://doi.org/10.1126/sciadv.add0324
Zm00001d026453	wuschel-related homeobox4 (Wox4)	RBH	AT1G46480	WUSCHEL RELATED HOMEOBOX 4 (WOX4)	SBH	HORVU.MOREX.r3.2HG0204730	HvWOX4	Cambium	https://doi.org/10.1126/sciadv.add0324
Zm00001d048456	NO APICAL MERISTEM (NAM)	RBH	AT2G18060	VND1	SBH	HORVU.MOREX.r3.4HG0410880	HvVND1	Xylem	https://doi.org/10.1126/sciadv.add0324
Zm00001d008869	Homeobox-transcription factor 52 (HB52)	RBH	AT1G52150	ATHB15	SBH	HORVU.MOREX.r3.3HG0244080	HvHB8	Xylem	https://doi.org/10.1126/sciadv.add0324
Zm00001d004868	Transcription factor LHW	RBH	AT2G27230	LONESOME HIGHWAY (LHW)	RBH	HORVU.MOREX.r3.4HG0350240	HvLHW	Stele	https://doi.org/10.1126/sciadv.add0324
Zm00001d028504	bHLH-transcription factor 56	RBH	AT1G68810	TMO5-LIKE1	SBH	HORVU.MOREX.r3.4HG0390530	HvTMO5	Stele	https://doi.org/10.1126/sciadv.add0324
Zm00001d039260	golden plant2 (g2)	RBH	AT2G20570	GOLDEN2-LIKE 1	SBH	HORVU.MOREX.r3.3HG0250220	HvHvGLK1	Pigmentation	https://doi.org/10.1126/sciadv.add0324
Zm00001d033136	light harvesting chlorophyll binding protein9	SBH	AT3G27690	LIGHT-HARVESTING CHLOROPHYLL B-BINDING 2 (LHCB2)	SBH	HORVU.MOREX.r3.5HG0499400	HvLHCB2;3	Pigmentation	https://doi.org/10.1126/sciadv.add0324
Zm00001d041819	photosystem I N subunit1 (PSAN1)	SBH	AT5G64040	photosystem I reaction center subunit PSI-N	SBH	HORVU.MOREX.r3.2HG0113750	HvPSAN	Pigmentation	https://doi.org/10.1126/sciadv.add0324
Zm00001d021620	ATP synthase chloroplast subunit2	RBH	AT4G04640	gamma subunit of Arabidopsis chloroplast ATP synthase (ATPC1)	RBH	HORVU.MOREX.r3.2HG0141490	HvATPC1	Pigmentation	https://doi.org/10.1126/sciadv.add0324
Zm00001d029049	Photosystem II repair protein PSB27-H1	SBH	AT1G03600	PSB27	SBH	HORVU.MOREX.r3.4HG0378940	HvPSB27	Pigmentation	https://doi.org/10.1126/sciadv.add0324
Zm00001d043009	Thioredoxin family protein	RBH	AT4G28590	REGULATOR OF CHLOROPLAST (RCB)	SBH	HORVU.MOREX.r3.3HG0304110	HvRCB	Plastid division	https://doi.org/10.1126/sciadv.add0324
Zm00001d017092	Elongation factor Tu GTP binding domain	RBH	AT4G20360	RAB GTPase homolog E1B (RABE1b)	SBH	HORVU.MOREX.r3.6HG0591100	HvRABE1b	Plastid division	https://doi.org/10.1126/sciadv.add0324
Zm00001d012353	high chlorophyll fluorescence60	SBH	AT1G79850	PLASTID RIBOSOMAL SMALL SUBUNIT PROTEIN 17 (RPS17)	SBH	HORVU.MOREX.r3.7HG0744690	HvRPS17	Plastid division	https://doi.org/10.1126/sciadv.add0324
Zm00001d025948	Elongation factor Tu GTP binding domain	RBH	AT1G62750	SNOWY COTYLEDON 1 (ATSCO1)	RBH	HORVU.MOREX.r3.2HG0184630	HvSCO1	Plastid division	https://doi.org/10.1126/sciadv.add0324
Zm00001d032337	Thioredoxin-like protein CITRX chloroplastic	RBH	AT3G06730	Thioredoxin z( TRXz)	SBH	HORVU.MOREX.r3.4HG0341820	HvTRX z	Plastid division	https://doi.org/10.1126/sciadv.add0324
Zm00001d010575	Histone H4	SBH	AT5G59970	Histone H4	RBH	HORVU.MOREX.r3.1HG0073050	Histone H4	Dividing cells, S-Phase	https://doi.org/10.3389/fpls.2017.01240
Zm00001d034047	Zea mays MADS24 (Zmm24)	RBH	AT3G02310	AGAMOUS-like4/SEPALLATA 2	RBH	HORVU.MOREX.r3.5HG0511250	HvMADS42/MADS34	IM, TSM	https://doi.org/10.1073/pnas.2011779118
Zm00001d051465	Zea agamous5 (zag5)	RBH	AT2G45650	AGAMOUS-like 6 (AGL6)	SBH	HORVU.MOREX.r3.6HG0604360	HvMADS50/MADS6	Floret Meristem	https://doi.org/10.3389/fpls.2021.705286
Zm00001d045268	Histone H3	SBH	AT1G09200	HISTONE 3.1	SBH	HORVU.MOREX.r3.7HG0658120	Histone H3	Dividing cells, S-Phase	https://doi.org/10.1074/jbc.M207570200
Zm00001d027394	Histone H4	SBH	AT5G59970	HISTONE 4	SBH	HORVU.MOREX.r3.6HG0550690	H4	Dividing cells, S-Phase	https://doi.org/10.1105/tpc.106.045047
Zm00001d013300	Histone H2A	SBH	AT5G59870	Histone H2A 6	SBH	HORVU.MOREX.r3.5HG0518610	H2A	Dividing cells, S-Phase	https://doi.org/10.1105/tpc.105.039719
Zm00001d007084	Histone H2A/H2B	SBH	AT5G59910	Histone H2B 4	SBH	HORVU.MOREX.r3.1HG0067590	H2B	Dividing cells, S-Phase	https://doi.org/10.1105/tpc.105.039719
Zm00001d009011	Cyclin6	RBH	AT1G77390	CYCLIN A1;2	SBH	HORVU.MOREX.r3.3HG0249410	Cyclin-A	Dividing cells, G2-Phase	https://doi.org/10.1105/tpc.010445
Zm00001d031485	Cell division control protein homolog5 (cdc5)	RBH	AT1G76540	cyclin-dependent kinase B2;1 (CDKB2;1)	RBH	HORVU.MOREX.r3.7HG0680610	CDKB	Dividing cells, G2-Phase	https://doi.org/10.1105/tpc.010445
Zm00001d038060	Tangled1 (Tan1)	RBH	AT3G05330	A. thaliana TAN1	NA	HORVU.MOREX.r3.1HG0073890	HvTANGLED1	Dividing cells, M-Phase	https://doi.org/10.1083/jcb.152.1.231
Zm00001d051118	Early nodulin-like protein 1	SBH	AT1G79800	AtENODL7	NA	HORVU.MOREX.r3.1HG0082450	EARLY NODULIN-LIKE PROTEIN	Dividing cells, M-Phase	https://doi.org/10.1074/jbc.M207570200
