## Supplementary Table 5 for "Imputation integrates single-cell and spatial gene expression data to resolve transcriptional networks in barley shoot meristem development"

### Sheet: SuppTable4_Mercator
Supplementary Table 5. Genes used for multiplex fluorescence in situ hybridization.
			Bulk RNA-SEQ		smRNA-FISH
ID.v1	ID.v2	ID.v3	Aver_Mer	Ave_proto	Mean (counts/expressing cells)	Median (counts/expressing cells)	Maximum (counts/expressing cells)	Number of expressing cells	% expressing cells	Name	Confidence	Biotype	Score	Description	Mercator.annotation	classification	Ontology	pfam	interpro
HORVU1Hr1G007660	HORVU.MOREX.r2.1HG0005890	HORVU.MOREX.r3.1HG0007940	0	0	NA	NA	NA	NA	NA	HvCLE-Peptide	high	protein_coding	--*	CLAVATA3/ESR (CLE)-related protein 8	NA	NA	GO:0005576,GO:0005615,GO:0007275,GO:0009793,GO:0010628,GO:0030154,GO:0033612,GO:0045168,GO:0048046,GO:0080113,GO:2000014	NA	NA
HORVU1Hr1G008580	HORVU.MOREX.r2.1HG0006590	HORVU.MOREX.r3.1HG0008860	0.21269	0.807428	NA	NA	NA	NA	NA	HvFOS1	high	protein_coding	--*	Clavata3/ESR (CLE) gene family member	CLE precursor polypeptide	phytohormone action	NA	NA	NA
HORVU1Hr1G013450	HORVU.MOREX.r2.1HG0010750	HORVU.MOREX.r3.1HG0014100	2.95462	7.98915	1.0967	1	4	1241	5.61996	TPS1/trehalose-6-phosphate synthase	high	protein_coding	***	Trehalose-6-phosphate synthase	trehalose-6-phosphate synthase; EC_2.4 glycosyltransferase	carbohydrate metabolism; enzyme classification	GO:0003824,GO:0003825,GO:0005992	PF00982,PF02358	IPR001830,IPR003337,IPR023214,IPR023214,IPR012766
HORVU1Hr1G029220	HORVU.MOREX.r2.1HG0024570	HORVU.MOREX.r3.1HG0031260	1.83489	3.09694	3.07664	2	36	535	2.42279	MADS58	high	protein_coding	***	Agamous MADS-box transcription factor	MADS/AGL transcription factor	rna biosynthesis	GO:0000977,GO:0003677,GO:0003700,GO:0005634,GO:0006351,GO:0006355,GO:0045944,GO:0046983	PF01486,PF00319	IPR002487,IPR002100,IPR002100
HORVU1Hr1G029770	HORVU.MOREX.r2.1HG0025000	HORVU.MOREX.r3.1HG0031730	148.748	56.709	7.63596	4	136	14548	65.8817	DNA helicase	high	protein_coding	***	DNA helicase	component *(MCM6) of MCM replicative DNA helicase complex	cell division	GO:0000166,GO:0003677,GO:0003678,GO:0004386,GO:0005524,GO:0005634,GO:0006260,GO:0006270,GO:0016787,GO:0032508,GO:0042555	PF14551,PF00493,PF17207	IPR012340,IPR027925,IPR027417,IPR001208,IPR033762
HORVU1Hr1G039250	HORVU.MOREX.r2.1HG0032090	HORVU.MOREX.r3.1HG0041280	1.64928	0.580536	2.32039	1	13	206	0.932887	Cellulose synthase	high	protein_coding	***	Cellulose synthase	catalytic component *(CesA) of cellulose synthase complex	cell wall organisation	GO:0005886,GO:0016020,GO:0016021,GO:0016740,GO:0016757,GO:0016760,GO:0030244,GO:0046872,GO:0071555	PF03552,PF14569	IPR005150,IPR029044,IPR029044,IPR027934
HORVU1Hr1G042360	HORVU.MOREX.r2.1HG0034470	HORVU.MOREX.r3.1HG0044470	1.22537	0.22883	1.42378	1	7	715	3.23793	CKX3/cytokinin oxidase/dehydrogenase 1	high	protein_coding	***	Cytokinin oxidase/dehydrogenase	cytokinin dehydrogenase *(CKX); EC_1.5 oxidoreductase acting on CH-NH group of donor	phytohormone action; enzyme classification	GO:0003824,GO:0009690,GO:0016491,GO:0016614,GO:0019139,GO:0050660,GO:0055114	PF01565,PF09265	IPR006094,IPR015345,IPR016166,IPR016164
HORVU1Hr1G049440	HORVU.MOREX.r2.1HG0040790	HORVU.MOREX.r3.1HG0052060	2.55256	4.72796	1.15812	1	4	234	1.05969	transcription repressor	high	protein_coding	*-*	transcription repressor	transcriptional co-regulator *(OFP)	rna biosynthesis	NA	PF04844	IPR006458,IPR006458
HORVU1Hr1G063620	HORVU.MOREX.r2.1HG0051900	HORVU.MOREX.r3.1HG0065060	27.3193	87.0593	1.14183	1	5	698	3.16095	MADS4/TaPI1	high	protein_coding	***	PISTILLATA-like MADS-box transcription factor	MADS/AGL transcription factor; component *(PISTILLATA) of AP3-PISTILLATA organ-identity heterodimer	rna biosynthesis; plant organogenesis	GO:0000977,GO:0003677,GO:0003700,GO:0005634,GO:0006351,GO:0006355,GO:0045944,GO:0046983	PF00319,PF01486	IPR002100,IPR002100,IPR002487
HORVU1Hr1G079450	HORVU.MOREX.r2.1HG0065580	HORVU.MOREX.r3.1HG0080250	5.52227	11.7164	1.06579	1	3	228	1.03252	basic helix-loop-helix (bHLH) DNA-binding superfamily protein	high	protein_coding	*-*	basic helix-loop-helix (bHLH) DNA-binding superfamily protein	bHLH class-VIIIb transcription factor	rna biosynthesis	NA	IPR011598
HORVU2Hr1G020420	HORVU.MOREX.r2.2HG0094110	HORVU.MOREX.r3.2HG0114510	28.3385	5.79962	1.1567	1	5	1723	7.80274	CLV-like	high	protein_coding	***	Receptor kinase	IDA/IDL-peptide receptor kinase *(HAESA); LRR-XI protein kinase; EC_2.7 transferase transferring phosphorus-containing group	phytohormone action; protein modification; enzyme classification	GO:0000166,GO:0004672,GO:0004674,GO:0005524,GO:0006468,GO:0016020,GO:0016021,GO:0016301,GO:0016310,GO:0016740	PF13855,PF13855,PF13855,PF00069,PF08263,PF13516	IPR001611,IPR001611,IPR001611,IPR000719,IPR013210,IPR032675,IPR011009,IPR032675,IPR032675,IPR001611
HORVU2Hr1G032360	HORVU.MOREX.r2.2HG0104380	HORVU.MOREX.r3.2HG0126510	7.97179	17.2685	4.88889	3	43	16416	74.3411	EGG APPARATUS-1 protein	high	protein_coding	*-*	EGG APPARATUS-1 protein	protein egg apparatus	no mercator4 annotation	GO:0016020,GO:0016021	NA	NA
HORVU2Hr1G033060	HORVU.MOREX.r2.2HG0105030	HORVU.MOREX.r3.2HG0127260	1.65298	0.785342	4.13934	2	37	122	0.552486	COBRA-like protein	high	protein_coding	***	COBRA-like protein	regulatory protein *(COB) of cellulose-hemicellulose network assembly	cell wall organisation	GO:0010215,GO:0016020,GO:0016021,GO:0031225	PF04833	IPR006918
HORVU0Hr1G003020	HORVU.MOREX.r2.2HG0105150	HORVU.MOREX.r3.2HG0127410	16.1452	4.46208	4.93362	4	45	18288	82.8186	MADS15/BM3/FUL3	high	protein_coding	***	MADS box transcription factor	MADS/AGL transcription factor; transcriptional regulator *(AP1/CAL/FUL) of floral meristem identity	rna biosynthesis; plant organogenesis	GO:0000977,GO:0003677,GO:0003700,GO:0005634,GO:0006351,GO:0006355,GO:0045944,GO:0046983	PF00319,PF01486	IPR002100,IPR002100,IPR002487
HORVU2Hr1G060110	HORVU.MOREX.r2.2HG0125800	HORVU.MOREX.r3.2HG0152880	16.7488	2.3867	1.12005	1	8	1616	7.31818	CLV-like	high	protein_coding	***	Receptor-like kinase	LRR-XI protein kinase; EC_2.7 transferase transferring phosphorus-containing group	protein modification; enzyme classification	GO:0004672,GO:0005524,GO:0006468,GO:0016020,GO:0016021,GO:0016301,GO:0016310	PF08263,PF13855,PF00069	IPR013210,IPR032675,IPR011009,IPR001611,IPR000719
HORVU2Hr1G061090	HORVU.MOREX.r2.2HG0126990	HORVU.MOREX.r3.2HG0154160	66.3349	16.395	1.02381	1	2	378	1.7118	HvBAM1b	high	protein_coding	***	Non-specific serine/threonine protein kinase	LRR-XI protein kinase; EC_2.7 transferase transferring phosphorus-containing group	protein modification; enzyme classification	GO:0004672,GO:0005524,GO:0006468,GO:0016020,GO:0016021	PF08263,PF13855,PF13855,PF13855,PF00069	IPR013210,IPR032675,IPR001611,IPR001611,IPR001611,IPR011009,IPR000719
HORVU2Hr1G062680	HORVU.MOREX.r2.2HG0128230	HORVU.MOREX.r3.2HG0155540	35.715	11.7105	1.24613	1	8	2710	12.2724	Two-component response regulator	high	protein_coding	***	Two-component response regulator	GARP subgroup HHO transcription factor	rna biosynthesis	GO:0003677,GO:0005634,GO:0006351,GO:0006355	PF00249	IPR009057,IPR001005,IPR006447
HORVU2Hr1G063800	HORVU.MOREX.r2.2HG0129220	HORVU.MOREX.r3.2HG0156870	23.001	7.67286	3.68259	2	49	14880	67.3852	MADS18/BM8/FUL2	high	protein_coding	***	MADS-box transcription factor	MADS/AGL transcription factor; transcriptional regulator *(AP1/CAL/FUL) of floral meristem identity	rna biosynthesis; plant organogenesis	GO:0000977,GO:0003677,GO:0003700,GO:0005634,GO:0006351,GO:0006355,GO:0045944,GO:0046983	PF00319,PF01486	IPR002100,IPR002100,IPR002487
HORVU2Hr1G069710	HORVU.MOREX.r2.2HG0134080	HORVU.MOREX.r3.2HG0162620	0.0576292	2.29687	NA	NA	NA	NA	NA	Auxin response factor	high	protein_coding	--*	Auxin response factor	ribonuclease h domain reverse transcriptase rna dependent dna polymerase	no mercator4 annotation	GO:0003677,GO:0005634,GO:0006351,GO:0006355,GO:0009725,GO:0009734	NA	NA
HORVU0Hr1G004640	HORVU.MOREX.r2.2HG0139280	HORVU.MOREX.r3.2HG0168770	0.860158	68.3645	NA	NA	NA	NA	NA	Scarecrow transcription factor family protein	high	protein_coding	***	Scarecrow transcription factor family protein	GRAS transcription factor	rna biosynthesis	GO:0003700,GO:0005634,GO:0006351,GO:0006355,GO:0043565	PF03514	IPR005202
HORVU2Hr1G086860	HORVU.MOREX.r2.2HG0148260	HORVU.MOREX.r3.2HG0179520	0.434763	0	NA	NA	NA	NA	NA	HvFEA6	high	protein_coding	*-*	Leucine-rich repeat receptor-like protein kinase family protein, putative	EPF-peptide co-receptor *(TMM); EPF-peptide co-receptor *(TMM) involved in stomatal patterning	phytohormone action; plant organogenesis	GO:0004672,GO:0005524,GO:0006468,GO:0016301,GO:0016310	PF13855,PF13855,PF13855	IPR032675,IPR001611,IPR001611,IPR001611
HORVU2Hr1G087580	HORVU.MOREX.r2.2HG0148800	HORVU.MOREX.r3.2HG0180110	26.5439	16.4249	1.34162	1	8	5269	23.8611	CLV-like	high	protein_coding	***	Receptor-like kinase	LRR-XI protein kinase; EC_2.7 transferase transferring phosphorus-containing group	protein modification; enzyme classification	GO:0004672,GO:0005524,GO:0006468,GO:0016020,GO:0016021,GO:0016301,GO:0016310	PF08263,PF00069	IPR013210,IPR032675,IPR011009,IPR000719
HORVU2Hr1G095210	HORVU.MOREX.r2.2HG0155190	HORVU.MOREX.r3.2HG0187460	19.3233	17.1445	1.82238	1	24	3941	17.8471	HvHD-zip (Meristem tip)	high	protein_coding	***	Homeobox-leucine zipper protein	HD-ZIP IV-type transcription factor	rna biosynthesis	GO:0003677,GO:0005634,GO:0006355,GO:0008289,GO:0043565	PF01852,PF00046	IPR002913,IPR001356,IPR009057
HORVU2Hr1G102590	HORVU.MOREX.r2.2HG0161110	HORVU.MOREX.r3.2HG0194240	150.202	15.3576	3.90031	2	56	12248	55.466	LEAFY	high	protein_coding	***	LEAFY-like protein	LFY transcription factor; meristem identity regulator *(LEAFY) of floral meristem identity	rna biosynthesis; plant organogenesis	GO:0003677,GO:0006355	PF01698	IPR002910
HORVU2Hr1G106970	HORVU.MOREX.r2.2HG0164630	HORVU.MOREX.r3.2HG0198150	79.7466	44.0927	2.1074	1	17	3771	17.0773	HDZIV8_OCL8 (Epidermis)	high	protein_coding	***	Homeobox-leucine zipper family protein	HD-ZIP IV-type transcription factor; transcriptional regulator *(ATML1) involved in embryo axis formation	rna biosynthesis; plant reproduction	GO:0003677,GO:0005634,GO:0006355,GO:0008289,GO:0043565	PF00046,PF01852	IPR001356,IPR009057,IPR002913
NA	HORVU.MOREX.r2.2HG0167060	HORVU.MOREX.r3.2HG0201080	0.998307	0	NA	NA	NA	NA	NA	HvWUS1	high	protein_coding	*-*	WUSCHEL-related homeobox	WOX-type transcription factor	rna biosynthesis	GO:0003677,GO:0005634	PF00046	IPR009057,IPR001356
HORVU2Hr1G113820	HORVU.MOREX.r2.2HG0170340	HORVU.MOREX.r3.2HG0204730	0	0	NA	NA	NA	NA	NA	HvWOX4	high	protein_coding	***	WUSCHEL-like homeobox protein	WOX-type transcription factor; transcriptional regulator *(WOX4) of vascular cambium proliferation	rna biosynthesis; plant organogenesis	GO:0003677,GO:0005634,GO:0007165,GO:0010067,GO:0010087,GO:0051301	PF00046	IPR001356,IPR009057
HORVU3Hr1G013160	HORVU.MOREX.r2.3HG0191130	HORVU.MOREX.r3.3HG0230380	25.3693	2.75968	1.31731	1	7	832	3.76777	HvFEA3	high	protein_coding	*-*	Leucine-rich repeat receptor-like protein kinase family protein, putative	piriformospora indica insensitive protein	no mercator4 annotation	GO:0000166,GO:0004672,GO:0005524,GO:0006468,GO:0016020,GO:0016021,GO:0016301,GO:0016310	PF00560,PF13855	IPR001611,IPR032675,IPR001611
HORVU3Hr1G013290	HORVU.MOREX.r2.3HG0191290	HORVU.MOREX.r3.3HG0230550	0	0	NA	NA	NA	NA	NA	HvWOX10	high	protein_coding	***	WUSCHEL-related homeobox	WOX-type transcription factor	rna biosynthesis	GO:0003677,GO:0005634	PF00046	IPR001356,IPR009057
HORVU3Hr1G016690	HORVU.MOREX.r2.3HG0194160	HORVU.MOREX.r3.3HG0233930	35.4164	4.10014	2.35705	2	22	2980	13.4952	VRS4/HvRA2 (glume primordia/LSM)	high	protein_coding	***	LOB domain protein	AS2/LOB transcription factor	rna biosynthesis	NA	PF03195	IPR004883
HORVU3Hr1G022800	HORVU.MOREX.r2.3HG0199210	HORVU.MOREX.r3.3HG0240110	28.255	7.22029	3.1543	2	28	5379	24.3592	Pleiotropic drug resistance ABC transporter	high	protein_coding	***	Pleiotropic drug resistance ABC transporter	cuticular lipid exporter *(PEC1); subfamily ABCG transporter	cell wall organisation; solute transport	GO:0000166,GO:0005524,GO:0016020,GO:0016021,GO:0016887	PF00005,PF00005,PF08370,PF14510,PF01061,PF01061	IPR027417,IPR003439,IPR003439,IPR013581,IPR029481,IPR013525,IPR013525,IPR027417
HORVU3Hr1G026650	HORVU.MOREX.r2.3HG0202320	HORVU.MOREX.r3.3HG0243770	3.23905	5.32634	3.64626	2	20	294	1.3314	Agamous MADS-box transcription factor/MADS3	high	protein_coding	***	Agamous MADS-box transcription factor	MADS/AGL transcription factor	rna biosynthesis	GO:0000977,GO:0003677,GO:0003700,GO:0005634,GO:0006351,GO:0006355,GO:0045944,GO:0046983	PF01486,PF00319	IPR002487,IPR002100,IPR002100
HORVU3Hr1G032540	HORVU.MOREX.r2.3HG0207940	HORVU.MOREX.r3.3HG0250400	88.4288	27.2506	1.46578	1	9	8270	37.4513	CLV-like	high	protein_coding	***	Receptor kinase	IDA/IDL-peptide receptor kinase *(HAESA); LRR-XI protein kinase; EC_2.7 transferase transferring phosphorus-containing group	phytohormone action; protein modification; enzyme classification	GO:0000166,GO:0004672,GO:0004674,GO:0005524,GO:0006468,GO:0016020,GO:0016021,GO:0016301,GO:0016310,GO:0016740	PF08263,PF13516,PF00069,PF13855	IPR013210,IPR001611,IPR011009,IPR000719,IPR032675,IPR001611
HORVU3Hr1G053250	NA	HORVU.MOREX.r3.3HG0270710	11.9549	4.46695	1.97953	2	11	14555	65.9134	Transcriptional corepressor LEUNIG	high	protein_coding	***	Transcriptional corepressor LEUNIG	component *(LUG/LUH) of transcriptional co-repressor complex	rna biosynthesis	NA	PF00400,PF00400,PF00400,PF00400,PF08513	IPR017986,IPR001680,IPR001680,IPR001680,IPR001680,IPR006594
HORVU3Hr1G060950	HORVU.MOREX.r2.3HG0230800	HORVU.MOREX.r3.3HG0278560	14.9737	12.4153	NA	NA	NA	NA	NA	HvWOX7/HvWOX9C.2	high	protein_coding	*-*	Wuschel homeobox protein	WOX-type transcription factor	rna biosynthesis	GO:0003677,GO:0005634	PF00046	IPR001356,IPR009057
HORVU3Hr1G064080	HORVU.MOREX.r2.3HG0233160	HORVU.MOREX.r3.3HG0281210	9.97519	6.48288	1.30488	1	6	6829	30.9256	Zinc finger protein-like	high	protein_coding	***	Zinc finger protein-like	E3 ubiquitin ligase *(BTS/BTSL); iron cation sensor protein *(HRZ/BRUTUS)	protein homeostasis; nutrient uptake	GO:0008270	PF05495,PF01814,PF01814,PF01814	IPR008913,IPR012312,IPR012312,IPR012312
HORVU3Hr1G066690	HORVU.MOREX.r2.3HG0235520	HORVU.MOREX.r3.3HG0283970	53.8726	22.5458	2.24506	2	16	13727	62.1638	MYB-related transcription factor	high	protein_coding	***	MYB-related transcription factor	myb transcription factor	no mercator4 annotation	GO:0000786,GO:0003677,GO:0005634,GO:0005694,GO:0006334	PF00249,PF00538	IPR001005,IPR005818,IPR009057,IPR009057
HORVU3Hr1G069160	HORVU.MOREX.r2.3HG0237780	HORVU.MOREX.r3.3HG0286460	367.034	83.9948	3.58624	3	34	13440	60.8641	HvFEA5	high	protein_coding	***	Leucine-rich repeat receptor-like protein kinase family protein	lrr receptor serine threonine protein kinase	no mercator4 annotation	GO:0016301,GO:0016310	PF13855,PF13855	IPR032675,IPR001611,IPR001611
HORVU3Hr1G074230	HORVU.MOREX.r2.3HG0242100	HORVU.MOREX.r3.3HG0291280	1.00666	10.8998	NA	NA	NA	NA	NA	GH3/Auxin-responsive GH3 family protein	high	protein_coding	***	GH3.3	indole-3-acetic acid-amido synthetase *(GH3)	phytohormone action	NA	PF03321	IPR004993
HORVU3Hr1G077360	HORVU.MOREX.r2.3HG0244730	HORVU.MOREX.r3.3HG0294170	7.95295	9.93965	4.30022	2	77	906	4.10289	GH3.9 like/Putative indole-3-acetic acid-amido synthetase GH3.9	high	protein_coding	***	Indole-3-acetic acid-amido synthetase GH3.3, putative	indole-3-acetic acid-amido synthetase *(GH3)	phytohormone action	NA	PF03321	IPR004993
HORVU3Hr1G080660	HORVU.MOREX.r2.3HG0247620	HORVU.MOREX.r3.3HG0297270	6.00496	5.45816	1.24814	1	8	2285	10.3478	HvWOX13	high	protein_coding	***	Wuschel-related homeobox protein	WOX-type transcription factor	rna biosynthesis	GO:0003677,GO:0005634	PF00046	IPR001356,IPR009057
HORVU3Hr1G084360	HORVU.MOREX.r2.3HG0250900	HORVU.MOREX.r3.3HG0300770	0.0499104	0.515787	NA	NA	NA	NA	NA	BZIP transcription factor	high	protein_coding	***	BZIP transcription factor	bZIP class-A transcription factor	rna biosynthesis	GO:0003700,GO:0006355	PF00170	IPR004827
HORVU3Hr1G085050	HORVU.MOREX.r2.3HG0251360	HORVU.MOREX.r3.3HG0301330	0.20064	11.8451	2.40909	1	11	22	0.0996287	HvWOX9	high	protein_coding	***	Wuschel-related homeobox protein	WOX-type transcription factor; transcriptional regulator *(WOX5) involved in root apical meristem development	rna biosynthesis; plant organogenesis	GO:0003677,GO:0005634	PF00046	IPR001356,IPR009057
HORVU4Hr1G007420	HORVU.MOREX.r2.4HG0281110	HORVU.MOREX.r3.4HG0337070	51.479	7.48205	1.63975	1	8	1746	7.90689	CONSTANS-like zinc finger protein	high	protein_coding	***	CONSTANS-like zinc finger protein	BBX class-III transcription factor	rna biosynthesis	GO:0005622,GO:0005634,GO:0008270	PF00643,PF06203	IPR000315,IPR010402
HORVU4Hr1G009730	HORVU.MOREX.r2.4HG0282910	HORVU.MOREX.r3.4HG0339120	130.796	28.2616	19.8557	14	161	14237	64.4733	HvKN1 (meristem)	high	protein_coding	--*	homeobox-1	KNOX class-I/II transcription factor	rna biosynthesis	NA	PF05920,PF03789,PF03791,PF03790	IPR008422,IPR005539,IPR005541,IPR009057,IPR005540
HORVU4Hr1G026300	HORVU.MOREX.r2.4HG0297390	HORVU.MOREX.r3.4HG0356420	16.5289	3.86481	1.83179	1	23	5951	26.9496	Non-specific serine/threonine protein kinase / Abaxial	high	protein_coding	***	Non-specific serine/threonine protein kinase	SnRK3 SNF1-related protein kinase; CBL-dependent protein kinase *(CIPK); EC_2.7 transferase transferring phosphorus-containing group	protein modification; multi-process regulation; enzyme classification	GO:0000166,GO:0004672,GO:0004674,GO:0005524,GO:0006468,GO:0007165,GO:0016020,GO:0016021,GO:0016301,GO:0016310,GO:0016740	PF00069,PF03822	IPR011009,IPR000719,IPR028375,IPR004041
HORVU4Hr1G034750	HORVU.MOREX.r2.4HG0304030	HORVU.MOREX.r3.4HG0365000	22.667	12.3727	1.39354	1	7	8825	39.9647	WD40 repeat-like protein	high	protein_coding	***	WD40 repeat-like protein	component *(PRPF4) of spliceosomal U4/U6 snRNP	rna processing	NA	PF00400,PF00400,PF00400,PF00400,PF00400,PF00400,PF08799	IPR001680,IPR001680,IPR001680,IPR001680,IPR001680,IPR001680,IPR014906,IPR014906,IPR017986
HORVU4Hr1G065620	HORVU.MOREX.r2.4HG0328170	HORVU.MOREX.r3.4HG0394400	231.406	8.02093	1.28799	1	10	2382	10.7871	CLV-like	high	protein_coding	***	Non-specific serine/threonine protein kinase	LRR-XI protein kinase; EC_2.7 transferase transferring phosphorus-containing group	protein modification; enzyme classification	GO:0004672,GO:0005524,GO:0006468,GO:0016020,GO:0016021	PF13855,PF13855,PF00560,PF00069	IPR032675,IPR001611,IPR001611,IPR001611,IPR000719,IPR011009
HORVU4Hr1G067680	HORVU.MOREX.r2.4HG0329790	HORVU.MOREX.r3.4HG0396400	17.1655	5.30853	6.57674	4	55	5949	26.9405	MADS box transcription factor / MADS1/TaSEP2	high	protein_coding	***	MADS box transcription factor	MADS/AGL transcription factor; transcriptional regulator *(SEPALLATA) of floral meristem identity control	rna biosynthesis; plant organogenesis	GO:0000977,GO:0003677,GO:0003700,GO:0005634,GO:0006351,GO:0006355,GO:0045944,GO:0046983	PF00319,PF01486	IPR002100,IPR002100,IPR002487
HORVU4Hr1G067780	HORVU.MOREX.r2.4HG0329860	HORVU.MOREX.r3.4HG0396510	30.5184	11.5062	13.4797	5	245	1697	7.68499	Protein CRABS CLAW, putative	high	protein_coding	***	Protein CRABS CLAW, putative	transcription factor *(YABBY)	rna biosynthesis	GO:0007275	PF04690	IPR006780,IPR009071
HORVU4Hr1G069310	HORVU.MOREX.r2.4HG0331120	HORVU.MOREX.r3.4HG0397970	27.3216	7.63772	1.66951	1	15	3404	15.4153	Cyclin	high	protein_coding	*-*	Cyclin	regulatory protein *(CYCA) of cell cycle	cell division	GO:0005634	PF02984,PF00134	IPR004367,IPR013763,IPR006671,IPR013763
HORVU4Hr1G077850	HORVU.MOREX.r2.4HG0338120	HORVU.MOREX.r3.4HG0406150	0.176866	0.0813534	1.2381	1	6	126	0.5706	MADS47/BM1	high	protein_coding	***	MADS box transcription factor	MADS/AGL transcription factor; transcriptional regulator *(SVP/AGL24) of floral transition	rna biosynthesis; plant organogenesis	GO:0000977,GO:0003677,GO:0003700,GO:0005634,GO:0006351,GO:0006355,GO:0045944,GO:0046983	PF00319,PF01486	IPR002100,IPR002100,IPR002487
HORVU4Hr1G083620	HORVU.MOREX.r2.4HG0342790	HORVU.MOREX.r3.4HG0411400	222.368	56.4671	5.14676	2	115	3366	15.2432	eisosome protein	high	protein_coding	***	eisosome protein	c domain containing protein	no mercator4 annotation	NA	NA	NA
HORVU5Hr1G009650	HORVU.MOREX.r2.5HG0355580	HORVU.MOREX.r3.5HG0428100	142.478	11.6191	2.93952	2	64	13261	60.0534	Auxin response factor /Adaxial?	high	protein_coding	***	Auxin response factor	ARF transcription factor	rna biosynthesis	NA	PF02362,PF06507,PF02309	IPR003340,IPR010525,IPR033389,IPR015300
HORVU5Hr1G014290	HORVU.MOREX.r2.5HG0360080	HORVU.MOREX.r3.5HG0433440	14.7787	18.1308	2.02868	1	13	1918	8.68581	Auxin-responsive protein	high	protein_coding	***	Auxin-responsive protein	transcriptional repressor *(IAA/AUX)	phytohormone action	GO:0005634,GO:0006351,GO:0006355,GO:0009734	PF02309	IPR033389
HORVU5Hr1G021240	HORVU.MOREX.r2.5HG0365730	HORVU.MOREX.r3.5HG0441770	63.9926	27.1109	2.70368	2	24	13850	62.7208	Nuclear pore complex protein NUP93A	high	protein_coding	***	Nuclear pore complex protein NUP93A	scaffold nucleoporin of nuclear pore complex *(NUP93)	protein translocation	GO:0005634,GO:0005643,GO:0006913,GO:0015031,GO:0016020,GO:0017056,GO:0051028	PF04097	IPR007231
HORVU5Hr1G022120	HORVU.MOREX.r2.5HG0366570	HORVU.MOREX.r3.5HG0442720	1.99071	0.367215	1.44928	1	8	69	0.312472	HvWOX2c	high	protein_coding	***	Wuschel-related homeobox protein	WOX-type transcription factor	rna biosynthesis	GO:0003677,GO:0005634,GO:0008284,GO:0009880,GO:0009942,GO:0010654,GO:0048825,GO:0080167,GO:0090451	PF00046	IPR001356,IPR009057
NA	HORVU.MOREX.r2.5HG0382960	HORVU.MOREX.r3.5HG0462580	17.0331	4.03667	11.2201	2	116	536	2.42732	Cysteine proteinase	high	protein_coding	***	Cysteine proteinase	Papain-type subclass RD21/XCP thiol protease; cysteine protease *(XCP1/2) involved in Programmed Cell Death; EC_3.4 hydrolase acting on peptide bond (peptidase)	protein homeostasis; multi-process regulation; enzyme classification	GO:0006508,GO:0008234	PF08246,PF00112	IPR013201,IPR000668
HORVU5Hr1G045920	HORVU.MOREX.r2.5HG0383850	HORVU.MOREX.r3.5HG0463700	58.7326	5.78289	1.35016	1	6	3744	16.955	HvSCR2 (SM)	high	protein_coding	*-*	Scarecrow transcription factor family protein	GRAS transcription factor; gravity signalling transcription factor *(SCR); GRAS-type transcriptional regulator *(SCR) of root development	rna biosynthesis; external stimuli response; plant organogenesis	GO:0006351,GO:0006355	PF03514	IPR005202
HORVU5Hr1G049190	HORVU.MOREX.r2.5HG0386660	HORVU.MOREX.r3.5HG0467090	8.65375	1.39659	1.79026	1	18	534	2.41826	HvWOX3	high	protein_coding	***	Wuschel-related homeobox protein	WOX-type transcription factor	rna biosynthesis	GO:0003677,GO:0005634	PF00046	IPR001356,IPR009057
HORVU5Hr1G056490	HORVU.MOREX.r2.5HG0392360	HORVU.MOREX.r3.5HG0473710	48.6091	4.96907	2.88885	2	44	9132	41.3549	CLV-like	high	protein_coding	***	Receptor kinase	IDA/IDL-peptide receptor kinase *(HAESA); LRR-XI protein kinase; EC_2.7 transferase transferring phosphorus-containing group	phytohormone action; protein modification; enzyme classification	GO:0000166,GO:0004672,GO:0004674,GO:0005524,GO:0006468,GO:0016020,GO:0016021,GO:0016301,GO:0016310,GO:0016740	PF08263,PF00560,PF00560,PF13855,PF00069	IPR011009,IPR013210,IPR001611,IPR001611,IPR001611,IPR000719
HORVU5Hr1G061270	HORVU.MOREX.r2.5HG0397500	HORVU.MOREX.r3.5HG0479720	41.1066	3.53191	4.09526	3	32	2026	9.17489	COMPOSITUM1/BD1/HvTB2 (boundaries)	high	protein_coding	***	Retarded palea 1 protein	transcription factor *(TCP)	rna biosynthesis	GO:0003677,GO:0005634,GO:0006351,GO:0006355	PF03634	IPR005333
HORVU5Hr1G076400	HORVU.MOREX.r2.5HG0409590	HORVU.MOREX.r3.5HG0494190	14.7142	16.5911	6.78613	3	52	865	3.91722	MADS8/TaSEP3	high	protein_coding	***	MADS-box transcription factor	MADS/AGL transcription factor; transcriptional regulator *(SEPALLATA) of floral meristem identity control	rna biosynthesis; plant organogenesis	GO:0000977,GO:0003677,GO:0003700,GO:0005634,GO:0006351,GO:0006355,GO:0045944,GO:0046983	PF01486,PF00319	IPR002487,IPR002100,IPR002100
HORVU5Hr1G079190	HORVU.MOREX.r2.5HG0411600	HORVU.MOREX.r3.5HG0496260	20.6882	7.63616	1.02516	1	2	477	2.16013	RNA binding protein	high	protein_coding	***	RNA binding protein	regulatory protein *(FPA) of TNL-mediated effector-triggered immunity	rna processing	NA	PF07744,PF00076,PF00076,PF00076	IPR012677,IPR012677,IPR012921,IPR012677,IPR000504,IPR000504,IPR000504
HORVU5Hr1G081060	HORVU.MOREX.r2.5HG0413450	HORVU.MOREX.r3.5HG0498240	779.319	11.8726	28.8033	9	533	10790	48.8633	HvMND6	low	non_coding	***	Cytochrome P450, putative	regulatory signalling factor *(CYP78a) involved in female gametogenesis; EC_1.14 oxidoreductase acting on paired donor with incorporation or reduction of molecular oxygen	plant reproduction; enzyme classification	GO:0004497,GO:0005506,GO:0016020,GO:0016021,GO:0016491,GO:0016705,GO:0016711,GO:0020037,GO:0046872,GO:0055114	PF00067	IPR001128,IPR001128
HORVU5Hr1G086520	HORVU.MOREX.r2.5HG0417580	HORVU.MOREX.r3.5HG0502720	11.32	3.72911	4.94989	1	79	459	2.07862	HvLOG (meristem tips)	high	protein_coding	***	Cytokinin riboside 5'-monophosphate phosphoribohydrolase	cytokinin phosphoribohydrolase *(LOG)	phytohormone action	GO:0009691,GO:0016787	PF03641	IPR031100,IPR005269
HORVU5Hr1G092930	HORVU.MOREX.r2.5HG0422030	HORVU.MOREX.r3.5HG0508210	100.362	4.94049	4.63177	2	72	8951	40.5353	HvFEA4	high	protein_coding	*-*	Leucine-rich repeat receptor-like protein kinase family protein, putative	piriformospora indica insensitive protein	no mercator4 annotation	GO:0000166,GO:0004672,GO:0005524,GO:0006468,GO:0016020,GO:0016021,GO:0016301,GO:0016310	PF13855,PF13855,PF13855	IPR001611,IPR001611,IPR001611,IPR032675
HORVU5Hr1G093150	HORVU.MOREX.r2.5HG0422280	HORVU.MOREX.r3.5HG0508470	51.6948	17.9471	3.38782	1	89	5616	25.4325	Homeobox leucine-zipper protein	high	protein_coding	***	Homeobox leucine-zipper protein	HD-ZIP III-type transcription factor; transcriptional regulator *(REV/PHB/PHV) involved in leaf development	rna biosynthesis; plant organogenesis	GO:0003677,GO:0005634,GO:0008289	PF00046,PF01852,PF08670	IPR001356,IPR002913,IPR013978,IPR009057
HORVU5Hr1G095630	HORVU.MOREX.r2.5HG0424650	HORVU.MOREX.r3.5HG0511210	104.695	36.3613	4.30965	3	50	17013	77.0447	MADS14/VRN1	high	protein_coding	***	MADS box transcription factor	MADS/AGL transcription factor; transcriptional regulator *(AP1/CAL/FUL) of floral meristem identity	rna biosynthesis; plant organogenesis	GO:0000977,GO:0003677,GO:0003700,GO:0005634,GO:0006351,GO:0006355,GO:0045944,GO:0046983	PF00319,PF01486	IPR002100,IPR002487,IPR002100
HORVU5Hr1G095710	HORVU.MOREX.r2.5HG0424690	HORVU.MOREX.r3.5HG0511250	38.7394	6.24057	3.68009	2	47	11822	53.5368	MADS34/TaSEP5	high	protein_coding	***	MADS-box transcription factor	MADS/AGL transcription factor	rna biosynthesis	GO:0000977,GO:0003677,GO:0003700,GO:0005634,GO:0006351,GO:0006355,GO:0045944,GO:0046983	PF01486,PF00319	IPR002487,IPR002100,IPR002100
HORVU5Hr1G098840	HORVU.MOREX.r2.5HG0426920	HORVU.MOREX.r3.5HG0513800	82.5758	40.2695	2.63315	2	65	12798	57.9567	HvBAM1a	high	protein_coding	***	Non-specific serine/threonine protein kinase	LRR-XI protein kinase; EC_2.7 transferase transferring phosphorus-containing group	protein modification; enzyme classification	GO:0004672,GO:0005524,GO:0006468,GO:0016020,GO:0016021	PF08263,PF00069,PF13855,PF13855	IPR013210,IPR032675,IPR011009,IPR000719,IPR001611,IPR001611
HORVU5Hr1G103900	HORVU.MOREX.r2.5HG0429840	HORVU.MOREX.r3.5HG0517260	11.4786	3.36528	1.18894	1	6	2260	10.2346	HvMND8	high	protein_coding	***	Glutamate carboxypeptidase 2	regulatory glutamate carboxypeptidase *(AMP1); EC_3.4 hydrolase acting on peptide bond (peptidase)	plant reproduction; enzyme classification	GO:0004180,GO:0006508,GO:0016020,GO:0016021	PF04389,PF04253	IPR007484,IPR007365,IPR007365
HORVU5Hr1G112440	HORVU.MOREX.r2.5HG0437030	HORVU.MOREX.r3.5HG0525620	72.4889	3.55976	2.41907	2	21	11769	53.2968	INT-M/AP2L (lemma, SM)/HvIDS1	high	protein_coding	*-*	Ethylene-responsive transcription factor	transcription factor *(WRI/AIL)	rna biosynthesis	GO:0003677,GO:0003700,GO:0005634,GO:0006351,GO:0006355,GO:0007275	PF00847,PF00847	IPR001471,IPR001471,IPR016177,IPR016177
HORVU5Hr1G124120	HORVU.MOREX.r2.5HG0446540	HORVU.MOREX.r3.5HG0536610	0.324787	0.145304	NA	NA	NA	NA	NA	GA20OX2/Gibberellin 20 oxidase 2	high	protein_coding	***	Gibberellin 20 oxidase	gibberellin 20-oxidase; EC_1.14 oxidoreductase acting on paired donor with incorporation or reduction of molecular oxygen	phytohormone action; enzyme classification	GO:0016491,GO:0046872,GO:0055114	PF03171,PF14226	IPR005123,IPR026992
HORVU6Hr1G022360	HORVU.MOREX.r2.6HG0465280	HORVU.MOREX.r3.6HG0560050	65.6373	9.30053	1.51394	1	12	6456	29.2365	Protein kinase, putative NO G0/G1?	high	protein_coding	***	Protein kinase, putative	EC_2.7 transferase transferring phosphorus-containing group	enzyme classification	GO:0004672,GO:0005524,GO:0006468,GO:0016020,GO:0016021,GO:0016301,GO:0016310	PF00560,PF07714,PF12819	IPR001611,IPR001245,IPR024788,IPR032675,IPR011009
HORVU6Hr1G028610	HORVU.MOREX.r2.6HG0471020	HORVU.MOREX.r3.6HG0568300	13.6547	12.5559	3.05292	2	22	17233	78.0409	KN1 like/KNOTTED1-like homeobox gene 3	high	protein_coding	***	Homeobox protein knotted-1, putative	KNOX class-I/II transcription factor	rna biosynthesis	GO:0003677,GO:0005634,GO:0006355	PF03790,PF03789,PF03791,PF05920	IPR005540,IPR005539,IPR009057,IPR005541,IPR008422
HORVU6Hr1G054820	HORVU.MOREX.r2.6HG0491020	HORVU.MOREX.r3.6HG0592410	29.8943	8.25058	1.25268	1	5	5513	24.966	HvCLV2	high	protein_coding	***	Leucine-rich repeat receptor-like protein kinase family protein, putative	leucine rich repeat receptor protein	no mercator4 annotation	GO:0000166,GO:0004672,GO:0005524,GO:0006468,GO:0016020,GO:0016021,GO:0016301,GO:0016310	PF00560,PF00560,PF08263,PF13855,PF13855	IPR032675,IPR001611,IPR001611,IPR013210,IPR001611,IPR001611
HORVU6Hr1G063650	HORVU.MOREX.r2.6HG0498920	HORVU.MOREX.r3.6HG0601750	244.944	20.3981	3.48897	2	39	14864	67.3127	GRAS transcription factor / AtHAM3	high	protein_coding	***	GRAS transcription factor	GRAS transcription factor	rna biosynthesis	GO:0006351,GO:0006355	PF03514	IPR005202
HORVU6Hr1G065210	HORVU.MOREX.r2.6HG0500110	HORVU.MOREX.r3.6HG0603290	10.4278	4.59007	2.44287	2	35	3536	16.013	BHLH transcription factor-like protein	high	protein_coding	*-*	BHLH transcription factor-like protein	component *(LHW) of TMO5-LHW cytokinin control complex; bHLH class-XIII/LHL transcription factor	phytohormone action; rna biosynthesis	GO:0003700,GO:0005634,GO:0006355,GO:0046983,GO:0048364	NA	NA
HORVU6Hr1G066140	HORVU.MOREX.r2.6HG0500990	HORVU.MOREX.r3.6HG0604360	14.3722	15.101	18.0621	11	162	1272	5.76035	MADS6/AGAMOUS-like 6	high	protein_coding	***	MADS box transcription factor	MADS/AGL transcription factor; transcriptional regulator *(SEPALLATA) of floral meristem identity control	rna biosynthesis; plant organogenesis	GO:0000977,GO:0003677,GO:0003700,GO:0005634,GO:0006351,GO:0006355,GO:0009553,GO:0010022,GO:0010093,GO:0010094,GO:0010582,GO:0045893,GO:0045944,GO:0046983,GO:0048316,GO:0048437,GO:0048449,GO:0048455,GO:0048457,GO:0048459,GO:0048509,GO:0048833,GO:0080060,GO:0080112	PF00319,PF01486	IPR002100,IPR002487,IPR002100
HORVU6Hr1G076110	HORVU.MOREX.r2.6HG0510400	HORVU.MOREX.r3.6HG0615550	55.057	8.44689	1.70524	1	18	2575	11.6611	PIN1/Auxin efflux carrier family protein	high	protein_coding	***	Auxin efflux carrier component	auxin transporter *(PIN); auxin efflux transporter *(PIN)	phytohormone action; solute transport	NA	PF03547	IPR014024,IPR004776
HORVU6Hr1G077300	HORVU.MOREX.r2.6HG0511230	HORVU.MOREX.r3.6HG0616500	5.97549	11.7786	2.63844	1	22	614	2.78055	MADS22/BM10	high	protein_coding	***	MADS box transcription factor	MADS/AGL transcription factor; transcriptional regulator *(SVP/AGL24) of floral transition	rna biosynthesis; plant organogenesis	GO:0000977,GO:0003677,GO:0003700,GO:0005634,GO:0006351,GO:0006355,GO:0045944,GO:0046983	PF00319,PF01486	IPR002100,IPR002487,IPR002100
HORVU6Hr1G079410	HORVU.MOREX.r2.6HG0513000	HORVU.MOREX.r3.6HG0618540	38.0954	7.96608	1.25493	1	8	659	2.98433	Homeobox-leucine zipper family protein	high	protein_coding	***	Homeobox-leucine zipper family protein	HD-ZIP IV-type transcription factor; transcriptional regulator *(HDG11/12) involved in embryo axis formation	rna biosynthesis; plant reproduction	GO:0003677,GO:0005634,GO:0006355,GO:0008289,GO:0043565	PF00046,PF01852	IPR001356,IPR002913,IPR009057
HORVU7Hr1G000380	HORVU.MOREX.r2.7HG0527250	HORVU.MOREX.r3.7HG0634710	13.3847	4.43373	1.48356	1	11	7176	32.4971	Signal peptide peptidase-like protein	high	protein_coding	***	Signal peptide peptidase-like protein	signal peptidase *(SPP)	protein modification	GO:0004190,GO:0006508,GO:0016020,GO:0016021	PF04258,PF02225	IPR007369,IPR003137
HORVU7Hr1G012920	HORVU.MOREX.r2.7HG0535460	HORVU.MOREX.r3.7HG0644570	113.166	16.3282	2.71599	2	62	11429	51.7571	HvERL (bracts)	high	protein_coding	***	Receptor protein kinase	ERF-peptide receptor *(ER); LRR-XIIIb protein kinase; regulatory peptide receptor kinase *(ERECTA) involved in stomatal patterning; EC_2.7 transferase transferring phosphorus-containing group	phytohormone action; protein modification; plant organogenesis; enzyme classification	GO:0000166,GO:0004672,GO:0004674,GO:0005524,GO:0006468,GO:0016020,GO:0016021,GO:0016301,GO:0016310,GO:0016740	PF13516,PF08263,PF13855,PF13855,PF00069	IPR011009,IPR032675,IPR001611,IPR013210,IPR001611,IPR001611,IPR000719
HORVU7Hr1G025700	HORVU.MOREX.r2.7HG0543420	HORVU.MOREX.r3.7HG0654930	9.33209	3.62241	4.70249	3	65	6104	27.6424	MADS5/TaSEP6	high	protein_coding	***	MADS box transcription factor	MADS/AGL transcription factor; transcriptional regulator *(SEPALLATA) of floral meristem identity control	rna biosynthesis; plant organogenesis	GO:0000977,GO:0003677,GO:0003700,GO:0005634,GO:0006351,GO:0006355,GO:0045944,GO:0046983	PF01486,PF00319	IPR002487,IPR002100,IPR002100
HORVU7Hr1G036130	HORVU.MOREX.r2.7HG0551090	HORVU.MOREX.r3.7HG0664320	1.43656	0.450752	2.37601	2	17	1492	6.75663	MADS55/VRT2	high	protein_coding	***	MADS box transcription factor	MADS/AGL transcription factor; transcriptional regulator *(SVP/AGL24) of floral transition	rna biosynthesis; plant organogenesis	GO:0000977,GO:0003677,GO:0003700,GO:0005634,GO:0006351,GO:0006355,GO:0045944,GO:0046983	PF01486,PF00319	IPR002100,IPR002487,IPR002100
HORVU7Hr1G038130	HORVU.MOREX.r2.7HG0552760	HORVU.MOREX.r3.7HG0666250	20.4432	1.40665	2.88049	2	23	2912	13.1872	TCP transcription factor	high	protein_coding	***	TCP transcription factor	transcription factor *(TCP)	rna biosynthesis	GO:0003677,GO:0005634,GO:0006351,GO:0006355	PF03634	IPR005333
HORVU7Hr1G051930	HORVU.MOREX.r2.7HG0565840	HORVU.MOREX.r3.7HG0681550	73.8418	15.2207	4.48244	3	93	16541	74.9072	Auxin response factor	high	protein_coding	***	Auxin response factor	auxin signal mediator *(ARF7/ARF19); ARF transcription factor	phytohormone action; rna biosynthesis	GO:0003677,GO:0005634,GO:0006351,GO:0006355,GO:0009725,GO:0009734	PF06507,PF02309,PF02362	IPR010525,IPR033389,IPR003340,IPR015300
HORVU7Hr1G054220	HORVU.MOREX.r2.7HG0567840	HORVU.MOREX.r3.7HG0684020	9.74388	18.2806	3.11517	2	18	356	1.61217	MADS7 (CSM)	high	protein_coding	***	MADS-box transcription factor	MADS/AGL transcription factor; transcriptional regulator *(SEPALLATA) of floral meristem identity control	rna biosynthesis; plant organogenesis	GO:0000977,GO:0003677,GO:0003700,GO:0005634,GO:0006351,GO:0006355,GO:0045944,GO:0046983	PF00319,PF01486	IPR002100,IPR002487,IPR002100
HORVU7Hr1G059420	HORVU.MOREX.r2.7HG0572570	HORVU.MOREX.r3.7HG0689580	12.7881	3.29656	1.42446	1	8	6698	30.3324	Signal peptide peptidase family protein	high	protein_coding	***	Signal peptide peptidase family protein	signal peptidase *(SPP)	protein modification	GO:0004190,GO:0005765,GO:0006508,GO:0016020,GO:0016021,GO:0030660,GO:0071458,GO:0071556	PF04258	IPR007369
HORVU7Hr1G073440	HORVU.MOREX.r2.7HG0582470	HORVU.MOREX.r3.7HG0702200	91.2543	23.3862	2.35874	2	15	4644	21.0307	HvOCL7a (epidermis)	high	protein_coding	***	Homeobox-leucine zipper family protein	HD-ZIP IV-type transcription factor; transcriptional regulator *(ATML1) involved in embryo axis formation	rna biosynthesis; plant reproduction	GO:0003677,GO:0005634,GO:0006355,GO:0008289,GO:0043565	PF01852,PF00046	IPR009057,IPR002913,IPR001356
NA	HORVU.MOREX.r2.7HG0583410	HORVU.MOREX.r3.7HG0703220	15.3193	7.61312	1.26606	1	7	2973	13.4635	Transcription factor Inducer of CBF expression 1	high	protein_coding	***	Transcription factor Inducer of CBF expression 1	bHLH class-IIIb transcription factor; transcription factor *(ICE1/2); transcriptional regulator *(SCRM1/2) involved in stomata formation	rna biosynthesis; external stimuli response; plant organogenesis	GO:0046983	PF00010	IPR011598,IPR011598
HORVU7Hr1G078770	HORVU.MOREX.r2.7HG0587380	HORVU.MOREX.r3.7HG0708130	61.1481	23.4735	1.93171	1	12	11553	52.3186	B3 domain transcription factor, iron deficiency-responsive element binding factor 1, (ABI3/VP1-family transcription factor)	high	protein_coding	*-*	B3 domain transcription factor	LAV-ABI3 transcription factor	rna biosynthesis	GO:0003677,GO:0005634,GO:0006351,GO:0006355	PF02362	IPR003340,IPR015300
HORVU7Hr1G096670	HORVU.MOREX.r2.7HG0603060	HORVU.MOREX.r3.7HG0727080	22.0855	15.1468	1.14239	1	6	2732	12.3721	Type 1 membrane protein-like	high	protein_coding	***	Type 1 membrane protein-like	protein kinase domain containing	no mercator4 annotation	GO:0005774,GO:0005783,GO:0005794,GO:0016020,GO:0016021	NA	NA
HORVU7Hr1G106280	HORVU.MOREX.r2.7HG0609910	HORVU.MOREX.r3.7HG0735280	76.9749	37.5245	1.85283	1	16	11130	50.403	Auxin response factor	high	protein_coding	***	Auxin response factor	ARF transcription factor	rna biosynthesis	GO:0003677,GO:0005634,GO:0006351,GO:0006355,GO:0009725,GO:0009734	PF02309,PF02362,PF06507	IPR033389,IPR015300,IPR003340,IPR010525
HORVU7Hr1G108970	HORVU.MOREX.r2.7HG0612400	HORVU.MOREX.r3.7HG0738310	17.0409	5.02601	NA	NA	NA	NA	NA	APO1/F-box family protein	high	protein_coding	***	Aberrant panicle organization 1 protein	substrate adaptor *(UFO) of SCF E3 ubiquitin ligase complex; substrate adaptor *(UFO) of regulatory SCF E3 ubiquitin ligase	protein homeostasis; plant organogenesis	GO:0016020,GO:0016021	PF00646	IPR001810,IPR011043,IPR001810
HORVU7Hr1G113480	HORVU.MOREX.r2.7HG0615900	HORVU.MOREX.r3.7HG0742750	28.8462	9.00796	4.4419	2	62	2358	10.6784	HvMND1	high	protein_coding	***	N-acetyltransferase, putative	n acetyltransferase domain containing protein	no mercator4 annotation	GO:0016740	PF00583	IPR000182,IPR016181
HORVU7Hr1G117400	HORVU.MOREX.r2.7HG0619720	HORVU.MOREX.r3.7HG0747080	0.768506	15.8037	NA	NA	NA	NA	NA	protein kinase family protein	high	protein_coding	*-*	Kinase family protein	E3 ubiquitin protein ligase *(PUB32); EC_2.7 transferase transferring phosphorus-containing group	protein homeostasis; enzyme classification	GO:0004672,GO:0004842,GO:0005524,GO:0006468,GO:0016301,GO:0016310,GO:0016567	PF00069	IPR011009,IPR000719
HORVU0Hr1G022670	HORVU.MOREX.r2.7HG0619870	HORVU.MOREX.r3.7HG0747230	40.3093	6.57065	3.88108	2	98	10259	46.4587	HvCLV1	high	protein_coding	***	Non-specific serine/threonine protein kinase	LRR-XI protein kinase; EC_2.7 transferase transferring phosphorus-containing group	protein modification; enzyme classification	GO:0000325,GO:0004672,GO:0004674,GO:0005524,GO:0005886,GO:0006468,GO:0009506,GO:0009934,GO:0010080,GO:0016020,GO:0016021,GO:0033612,GO:0036289,GO:0043621,GO:0048833	PF13855,PF08263,PF00560,PF00069	IPR001611,IPR013210,IPR032675,IPR001611,IPR000719,IPR011009
