## Supplementary Table 6 for "Imputation integrates single-cell and spatial gene expression data to resolve transcriptional networks in barley shoot meristem development"

### Sheet: Supplementary_MADS_Ann_mercator
Supplementary Table 6. Annotation of MADS-box transcription factor genes in barley and their putative orthologs in rice by reciprocal BLAST.
number	Gene_ID	Gene_name	OsMADS	Os_TIGR	Os_IRGSP	BLAST_Type	Chr	Location	Protein.length	Molecular.Weight	Isoelectric.Point	Instability.Index	Type	Description	annotation	classification	Pfam	Ontology	interpro	Confidence	Biotype	Score
1	HORVU.MOREX.r3.1HG0002750	HvMADS1	NA	NA	NA	NA	1H	5520201-5520752	183	19.85	5.55	58.71	I	Transcription factor, MADS-box	MADS/AGL transcription factor	rna biosynthesis	PF00319	GO:0000977,GO:0003677,GO:0005634,GO:0006351,GO:0006355,GO:0045944,GO:0046983	IPR002100,IPR002100	high	protein_coding	***
2	HORVU.MOREX.r3.1HG0008600	HvMADS2	OsMADS59	LOC_Os06g23950	Os06g0347700	RBH	1H	20382140-20387164	237	26.88	6.81	55.89	II	Agamous MADS-box transcription factor	MADS/AGL transcription factor	rna biosynthesis	PF00319; PF01486	GO:0000977,GO:0003677,GO:0003700,GO:0005634,GO:0006351,GO:0006355,GO:0045944,GO:0046983	IPR002487,IPR002100,IPR002100	high	protein_coding	***
3	HORVU.MOREX.r3.1HG0008610	HvMADS3	OsMADS59	LOC_Os06g23950	Os06g0347700	SBH	1H	20454437-20460812	234	26.83	8.46	53.1	II	Agamous MADS-box transcription factor	MADS/AGL transcription factor	rna biosynthesis	PF00319; PF01486	GO:0000977,GO:0003677,GO:0003700,GO:0005634,GO:0006351,GO:0006355,GO:0045944,GO:0046983	IPR002487,IPR002100,IPR002100	high	protein_coding	***
4	HORVU.MOREX.r3.1HG0024860	HvMADS4	OsMADS13	LOC_Os12g10540	Os12g0207000	RBH	1H	99872268-99878935	252	28.14	9.28	52.02	II	AGAMOUS MADS box factor transcription factor	MADS/AGL transcription factor	rna biosynthesis	PF00319; PF01486	GO:0000977,GO:0003677,GO:0003700,GO:0005634,GO:0006351,GO:0006355,GO:0045944,GO:0046983	IPR002100,IPR002487,IPR002100	high	protein_coding	***
5	HORVU.MOREX.r3.1HG0031260	HvMADS5	OsMADS58	LOC_Os05g11414	Os05g0203800	RBH	1H	153900663-153908287	266	30.35	9.34	48.88	II	Agamous MADS-box transcription factor	MADS/AGL transcription factor	rna biosynthesis	PF00319; PF01486	GO:0000977,GO:0003677,GO:0003700,GO:0005634,GO:0006351,GO:0006355,GO:0045944,GO:0046983	IPR002487,IPR002100,IPR002100	high	protein_coding	***
6	HORVU.MOREX.r3.1HG0054220	HvMADS6	OsMADS56	LOC_Os10g39130	Os10g0536100	RBH	1H	362447175-362456082	115	13.03	9.55	44.75	I	MADS-box transcription factor	MADS/AGL transcription factor	rna biosynthesis	PF00319	GO:0000977,GO:0003677,GO:0003700,GO:0005634,GO:0006351,GO:0006355,GO:0045944,GO:0046983	IPR002100,IPR002100	high	protein_coding	***
7	HORVU.MOREX.r3.1HG0065060	HvMADS7	OsMADS4	LOC_Os05g34940	Os05g0423400	RBH	1H	427165183-427169503	209	24.42	9.08	65.61	II	PISTILLATA-like MADS-box transcription factor	MADS/AGL transcription factor; component *(PISTILLATA) of AP3-PISTILLATA organ-identity heterodimer	rna biosynthesis; plant organogenesis	PF00319; PF01486	GO:0000977,GO:0003677,GO:0003700,GO:0005634,GO:0006351,GO:0006355,GO:0045944,GO:0046983	IPR002100,IPR002100,IPR002487	high	protein_coding	***
8	HORVU.MOREX.r3.1HG0065500	HvMADS8	OsMADS21	LOC_Os01g66290	Os01g0886200	RBH	1H	429027618-429031539	252	27.81	9.43	55.56	II	AGAMOUS-like MADS-box transcription factor	MADS/AGL transcription factor	rna biosynthesis	PF00319; PF01486	GO:0000977,GO:0003677,GO:0003700,GO:0005634,GO:0006351,GO:0006355,GO:0045944,GO:0046983	IPR002100,IPR002100,IPR002487	high	protein_coding	***
9	HORVU.MOREX.r3.2HG0119930	HvMADS9	NA	NA	NA	NA	2H	69290056-69291096	346	38.64	8.37	55.81	I	AGAMOUS-like MADS-box protein	NA	NA	PF00319	NA	IPR002100,IPR002100	high	protein_coding	--*
10	HORVU.MOREX.r3.2HG0119950	HvMADS10	NA	NA	NA	NA	2H	69515817-69516371	184	20.57	9.56	51.53	I	AGAMOUS-like MADS-box protein	NA	NA	PF00319	NA	IPR002100,IPR002100	high	protein_coding	-**
11	HORVU.MOREX.r3.2HG0127410	HvMADS11	OsMADS18/28	LOC_Os07g41370	Os07g0605200	RBH	2H	111586811-111611184	289	32.67	6.68	61.24	II	MADS box transcription factor	MADS/AGL transcription factor; transcriptional regulator *(AP1/CAL/FUL) of floral meristem identity	rna biosynthesis; plant organogenesis	PF00319; PF01486	GO:0000977,GO:0003677,GO:0003700,GO:0005634,GO:0006351,GO:0006355,GO:0045944,GO:0046983	IPR002100,IPR002100,IPR002487	high	protein_coding	***
12	HORVU.MOREX.r3.2HG0156870	HvMADS12	OsMADS15	LOC_Os07g01820	Os07g0108900	RBH	2H	381298545-381307819	276	31.84	8.97	66.83	II	MADS-box transcription factor	MADS/AGL transcription factor; transcriptional regulator *(AP1/CAL/FUL) of floral meristem identity	rna biosynthesis; plant organogenesis	PF00319; PF01486	GO:0000977,GO:0003677,GO:0003700,GO:0005634,GO:0006351,GO:0006355,GO:0045944,GO:0046983	IPR002100,IPR002100,IPR002487	high	protein_coding	***
13	HORVU.MOREX.r3.2HG0170570	HvMADS13	OsMADS61	LOC_Os04g38770	Os04g0461300	SBH	2H	491665665-491667698	202	23.45	6.98	55.44	II	AGAMOUS-like MADS-box transcription factor	MADS/AGL transcription factor	rna biosynthesis	PF00319; PF01486	GO:0000977,GO:0003677,GO:0003700,GO:0005634,GO:0006351,GO:0006355,GO:0045944,GO:0046983	IPR002487,IPR002100,IPR002100	high	protein_coding	***
14	HORVU.MOREX.r3.2HG0173440	HvMADS14	OsMADS61	LOC_Os04g38770	Os04g0461300	RBH	2H	512332014-512347171	240	27.53	8.46	46.38	II	AGAMOUS-like MADS-box transcription factor	MADS/AGL transcription factor	rna biosynthesis	PF00319; PF01486	GO:0000977,GO:0003677,GO:0003700,GO:0005634,GO:0006351,GO:0006355,GO:0045944,GO:0046983	IPR002100,IPR002100,IPR002487	high	protein_coding	***
15	HORVU.MOREX.r3.2HG0190700	HvMADS15	OsMADS31	LOC_Os04g52410	Os04g0614100	RBH	2H	600377771-600379968	276	31.95	8.4	65.29	II	MADS-box transcription factor	MADS/AGL transcription factor	rna biosynthesis	PF00319; PF01486	GO:0000977,GO:0003677,GO:0003700,GO:0005634,GO:0006351,GO:0006355,GO:0008360,GO:0045595,GO:0045944,GO:0046983,GO:0048316,GO:0048481,GO:0051302,GO:0080060,GO:0080155,GO:2000029	IPR002100,IPR002100,IPR002487	high	protein_coding	***
16	HORVU.MOREX.r3.2HG0195730	HvMADS16	NA	NA	NA	NA	2H	614114340-614115413	357	38.83	6.32	44.83	I	MADS-box transcription factor family protein	MADS/AGL transcription factor	rna biosynthesis	PF00319	GO:0003677,GO:0005634,GO:0006351,GO:0006355,GO:0046983	IPR002100,IPR002100	high	protein_coding	*-*
17	HORVU.MOREX.r3.2HG0206640	HvMADS17	NA	NA	NA	NA	2H	639677225-639678474	391	43.71	5.39	59.73	I	Transcription factor, MADS-box	MADS/AGL transcription factor	rna biosynthesis	PF00319	GO:0000977,GO:0003677,GO:0005634,GO:0006351,GO:0006355,GO:0045944,GO:0046983	IPR002100,IPR002100	high	protein_coding	*-*
18	HORVU.MOREX.r3.2HG0206660	HvMADS18	NA	NA	NA	NA	2H	639773343-639774235	241	27.37	9.62	50.14	I	Transcription factor, MADS-box	MADS/AGL transcription factor	rna biosynthesis	PF00319	GO:0000977,GO:0003677,GO:0005634,GO:0006351,GO:0006355,GO:0045944,GO:0046983	IPR002100,IPR002100	high	protein_coding	*-*
19	HORVU.MOREX.r3.3HG0243300	HvMADS19	NA	NA	NA	NA	3H	88737672-88738241	189	21.33	8.84	50.85	I	AGAMOUS-like MADS-box protein	MADS/AGL transcription factor	rna biosynthesis	PF00319	NA	IPR002100,IPR002100	high	protein_coding	--*
20	HORVU.MOREX.r3.3HG0243770	HvMADS20	OsMADS3	LOC_Os01g10504	Os01g0201700	RBH	3H	93103462-93111596	271	30.81	8.99	62.75	II	Agamous MADS-box transcription factor	MADS/AGL transcription factor	rna biosynthesis	PF00319; PF01486	GO:0000977,GO:0003677,GO:0003700,GO:0005634,GO:0006351,GO:0006355,GO:0045944,GO:0046983	IPR002487,IPR002100,IPR002100	high	protein_coding	***
21	HORVU.MOREX.r3.3HG0244110	HvMADS21	NA	NA	NA	NA	3H	96016168-96016923	251	27.67	8.93	50	I	AGAMOUS-like MADS-box protein	MADS/AGL transcription factor	rna biosynthesis	PF00319	NA	IPR002100,IPR002100	high	protein_coding	--*
22	HORVU.MOREX.r3.3HG0286170	HvMADS22	OsMADS32	LOC_Os01g52680	Os01g0726400	RBH	3H	469468470-469470793	196	22.27	8.88	42.03	II	MADS-box transcription factor	MADS/AGL transcription factor	rna biosynthesis	PF00319; PF01486	GO:0000977,GO:0003677,GO:0003700,GO:0005634,GO:0006351,GO:0006355,GO:0010223,GO:0010228,GO:0010311,GO:0045944,GO:0046983,GO:0048366	IPR002100,IPR002487,IPR002100	high	protein_coding	***
23	HORVU.MOREX.r3.3HG0302630	HvMADS23	NA	NA	NA	NA	3H	549825183-549826190	335	36.36	6.34	50.82	I	Transcription factor, MADS-box	MADS/AGL transcription factor	rna biosynthesis	PF00319	GO:0000977,GO:0003677,GO:0005634,GO:0006351,GO:0006355,GO:0045944,GO:0046983	IPR002100,IPR002100	high	protein_coding	***
24	HORVU.MOREX.r3.3HG0307160	HvMADS24	OsMADS2	LOC_Os01g66030	Os01g0883100	RBH	3H	564126570-564128730	209	24.08	7.13	45.79	II	PISTILLATA-like MADS-box transcription factor	MADS/AGL transcription factor; component *(PISTILLATA) of AP3-PISTILLATA organ-identity heterodimer	rna biosynthesis; plant organogenesis	PF00319; PF01486	GO:0000977,GO:0003677,GO:0003700,GO:0005634,GO:0006351,GO:0006355,GO:0045944,GO:0046983	IPR002487,IPR002100,IPR002100	high	protein_coding	***
25	HORVU.MOREX.r3.3HG0310820	HvMADS25	OsMADS65	LOC_Os01g69850	Os01g0922800	RBH	3H	575618577-575618819	80	9.06	10.84	81.61	I	MADS-box transcription factor	MADS/AGL transcription factor	rna biosynthesis	PF00319	GO:0000977,GO:0003677,GO:0005634,GO:0006351,GO:0006355,GO:0045944,GO:0046983	IPR002100,IPR002100	high	protein_coding	*-*
26	HORVU.MOREX.r3.3HG0311160	HvMADS26	OsMADS65	LOC_Os01g69850	Os01g0922800	SBH	3H	576849880-576879501	172	19.02	9.48	50.56	I	MADS-box transcription factor	MADS/AGL transcription factor	rna biosynthesis	PF00319	GO:0000977,GO:0003677,GO:0005634,GO:0006351,GO:0006355,GO:0045944,GO:0046983	IPR002100,IPR002100	high	protein_coding	***
27	HORVU.MOREX.r3.3HG0313860	HvMADS27	OsMADS65	LOC_Os01g69850	Os01g0922800	SBH	3H	584089896-584090888	330	36.38	5.35	54.63	I	Transcription factor, MADS-box	MADS/AGL transcription factor	rna biosynthesis	PF00319	GO:0000977,GO:0003677,GO:0005634,GO:0006351,GO:0006355,GO:0045944,GO:0046983	IPR002100,IPR002100	high	protein_coding	***
28	HORVU.MOREX.r3.3HG0330170	HvMADS28	OsMADS79	LOC_Os01g74440	Os01g0975800	SBH	3H	618175709-618176833	374	40.56	4.71	54.14	I	Transcription factor, MADS-box	MADS/AGL transcription factor	rna biosynthesis	PF00319	GO:0000977,GO:0003677,GO:0005634,GO:0006351,GO:0006355,GO:0045944,GO:0046983	IPR002100,IPR002100	high	protein_coding	***
29	HORVU.MOREX.r3.3HG0330180	HvMADS29	OsMADS79	LOC_Os01g74440	Os01g0975800	SBH	3H	618190146-618191072	308	33.32	9.24	47.04	I	Transcription factor, MADS-box	MADS/AGL transcription factor	rna biosynthesis	PF00319	GO:0000977,GO:0003677,GO:0005634,GO:0006351,GO:0006355,GO:0045944,GO:0046983	IPR002100,IPR002100	high	protein_coding	***
30	HORVU.MOREX.r3.3HG0330190	HvMADS30	OsMADS79	LOC_Os01g74440	Os01g0975800	RBH	3H	618254032-618254787	251	26.56	8.62	62.02	I	MADS-box transcription factor	NA	NA	PF00319	GO:0000977,GO:0003677,GO:0005634,GO:0006351,GO:0006355,GO:0045944,GO:0046983	IPR002100,IPR002100	high	protein_coding	*-*
31	HORVU.MOREX.r3.4HG0334170	HvMADS31	NA	NA	NA	NA	4H	7835707-7837714	350	38.11	4.87	54.75	I	MADS-box transcription factor	MADS/AGL transcription factor	rna biosynthesis	PF00319	GO:0000977,GO:0003677,GO:0003700,GO:0005634,GO:0006351,GO:0006355,GO:0045944,GO:0046983	IPR002100,IPR002100	high	protein_coding	***
32	HORVU.MOREX.r3.4HG0362740	HvMADS32	OsMADS68	LOC_Os11g43740	Os11g0658700	RBH	4H	207304363-207307893	387	43.02	5.96	52.53	I	MADS-box transcription factor family protein	MADS/AGL transcription factor	rna biosynthesis	PF00319	GO:0000982,GO:0000987,GO:0003677,GO:0005634,GO:0006351,GO:0006355,GO:0045944,GO:0046983	IPR002100,IPR002100	high	protein_coding	***
33	HORVU.MOREX.r3.4HG0396400	HvMADS33	OsMADS1	LOC_Os03g11614	Os03g0215400	SBH	4H	532470424-532478567	250	28.67	7.7	65.51	II	MADS box transcription factor	MADS/AGL transcription factor; transcriptional regulator *(SEPALLATA) of floral meristem identity control	rna biosynthesis; plant organogenesis	PF00319; PF01486	GO:0000977,GO:0003677,GO:0003700,GO:0005634,GO:0006351,GO:0006355,GO:0045944,GO:0046983	IPR002100,IPR002100,IPR002487	high	protein_coding	***
34	HORVU.MOREX.r3.4HG0396410	HvMADS34	OsMADS1	LOC_Os03g11614	Os03g0215400	RBH	4H	532600690-532600911	73	8.3	10.43	47.98	I	MADS-box transcription factor	MADS/AGL transcription factor	rna biosynthesis	PF00319	GO:0000977,GO:0003677,GO:0003700,GO:0005634,GO:0006351,GO:0006355,GO:0045944,GO:0046983	IPR002100,IPR002100	high	protein_coding	*-*
35	HORVU.MOREX.r3.4HG0406150	HvMADS35	OsMADS47	LOC_Os03g08754	Os03g0186600	RBH	4H	573194639-573211101	227	25.61	6.23	55.05	II	MADS box transcription factor	MADS/AGL transcription factor; transcriptional regulator *(SVP/AGL24) of floral transition	rna biosynthesis; plant organogenesis	PF00319; PF01486	GO:0000977,GO:0003677,GO:0003700,GO:0005634,GO:0006351,GO:0006355,GO:0045944,GO:0046983	IPR002100,IPR002100,IPR002487	high	protein_coding	***
36	HORVU.MOREX.r3.4HG0412460	HvMADS36	OsMADS50	LOC_Os03g03100	Os03g0122600	RBH	4H	594538879-594559903	212	24.11	8.27	56.44	II	MADS-box transcription factor	MADS/AGL transcription factor	rna biosynthesis	PF00319; PF01486	GO:0000977,GO:0003677,GO:0003700,GO:0005634,GO:0006351,GO:0006355,GO:0045944,GO:0046983	IPR002487,IPR002100,IPR002100	high	protein_coding	***
37	HORVU.MOREX.r3.4HG0413180	HvMADS37	OsMADS50	LOC_Os03g03100	Os03g0122600	SBH	4H	596284994-596302716	168	18.36	6.61	53.58	I	MADS-box transcription factor AGAMOUS	MADS/AGL transcription factor	rna biosynthesis	PF00319	GO:0000977,GO:0003677,GO:0003700,GO:0005634,GO:0006351,GO:0006355,GO:0045944,GO:0046983	IPR002100,IPR002100	high	protein_coding	*-*
38	HORVU.MOREX.r3.5HG0419840	HvMADS38	OsMADS25	LOC_Os04g23910	Os04g0304400	RBH	5H	1294611-1302389	232	26.37	9.05	52.5	II	Agamous MADS-box transcription factor	MADS/AGL transcription factor	rna biosynthesis	PF00319; PF01486	GO:0000977,GO:0003677,GO:0003700,GO:0005634,GO:0006351,GO:0006355,GO:0045944,GO:0046983	IPR002100,IPR002100,IPR002487	high	protein_coding	***
39	HORVU.MOREX.r3.5HG0419930	HvMADS39	OsMADS61	LOC_Os04g38770	Os04g0461300	SBH	5H	1694177-1695760	212	24.61	9.43	55.96	II	AGAMOUS MADS box factor transcription factor	NA	NA	PF00319; PF01486	GO:0000977,GO:0003677,GO:0003700,GO:0005634,GO:0006351,GO:0006355,GO:0045944,GO:0046983	IPR002100,IPR002100,IPR002487	high	protein_coding	***
40	HORVU.MOREX.r3.5HG0494190	HvMADS40	OsMADS8/24	LOC_Os09g32948	Os09g0507200	RBH	5H	488377039-488384195	252	29.07	9.05	56.63	II	MADS-box transcription factor	MADS/AGL transcription factor; transcriptional regulator *(SEPALLATA) of floral meristem identity control	rna biosynthesis; plant organogenesis	PF00319; PF01486	GO:0000977,GO:0003677,GO:0003700,GO:0005634,GO:0006351,GO:0006355,GO:0045944,GO:0046983	IPR002487,IPR002100,IPR002100	high	protein_coding	***
41	HORVU.MOREX.r3.5HG0511210	HvMADS41	OsMADS14	LOC_Os03g54160	Os03g0752800	RBH	5H	528147816-528157990	330	37.12	9.35	60.49	II	MADS box transcription factor	MADS/AGL transcription factor; transcriptional regulator *(AP1/CAL/FUL) of floral meristem identity	rna biosynthesis; plant organogenesis	PF00319; PF01486	GO:0000977,GO:0003677,GO:0003700,GO:0005634,GO:0006351,GO:0006355,GO:0045944,GO:0046983	IPR002100,IPR002487,IPR002100	high	protein_coding	***
42	HORVU.MOREX.r3.5HG0511250	HvMADS42	OsMADS34	LOC_Os03g54170	Os03g0753100	RBH	5H	528375119-528381095	237	27.34	8.37	54.26	II	MADS-box transcription factor	MADS/AGL transcription factor	rna biosynthesis	PF00319; PF01486	GO:0000977,GO:0003677,GO:0003700,GO:0005634,GO:0006351,GO:0006355,GO:0045944,GO:0046983	IPR002487,IPR002100,IPR002100	high	protein_coding	***
43	HORVU.MOREX.r3.5HG0523290	HvMADS43	OsMADS14	LOC_Os03g54160	Os03g0752800	SBH	5H	556038238-556038732	164	18.31	9.89	42.99	I	MADS-box transcription factor family protein	MADS/AGL transcription factor	rna biosynthesis	PF00319	GO:0000977,GO:0003677,GO:0005634,GO:0006351,GO:0006355,GO:0045944,GO:0046983	IPR002100,IPR002100	high	protein_coding	***
44	HORVU.MOREX.r3.5HG0523350	HvMADS44	NA	NA	NA	NA	5H	556216626-556217132	168	18.81	9.09	46.28	I	MADS-box transcription factor family protein	MADS/AGL transcription factor	rna biosynthesis	PF00319	GO:0000977,GO:0003677,GO:0005634,GO:0006351,GO:0006355,GO:0045944,GO:0046983	IPR002100,IPR002100	high	protein_coding	***
45	HORVU.MOREX.r3.6HG0540820	HvMADS45	NA	NA	Os02g0104100	RBH	6H	6878142-6885621	258	28.35	6.29	66.2	II	MADS-box transcription factor	MADS/AGL transcription factor	rna biosynthesis	PF00319; PF01486	GO:0000977,GO:0003677,GO:0003700,GO:0005634,GO:0006351,GO:0006355,GO:0045944,GO:0046983	IPR002100,IPR002100,IPR002487	high	protein_coding	***
46	HORVU.MOREX.r3.6HG0541730	HvMADS46	NA	NA	NA	NA	6H	8681080-8681733	217	24.59	9.49	46.97	I	AGAMOUS-like MADS-box protein	MADS/AGL transcription factor	rna biosynthesis	PF00319	NA	IPR002100,IPR002100	high	protein_coding	--*
47	HORVU.MOREX.r3.6HG0564200	HvMADS47	NA	NA	NA	NA	6H	87911081-87913283	244	27.76	6.19	64.63	II	MADS box transcription factor	MADS/AGL transcription factor	rna biosynthesis	PF00319; PF01486	GO:0000977,GO:0003677,GO:0003700,GO:0005634,GO:0006351,GO:0006355,GO:0045944,GO:0046983	IPR002487,IPR002100,IPR002100	high	protein_coding	***
48	HORVU.MOREX.r3.6HG0566230	HvMADS48	NA	NA	NA	NA	6H	100431827-100432921	364	39.05	5.58	38.62	I	Transcription factor, MADS-box	MADS/AGL transcription factor	rna biosynthesis	PF00319	GO:0000977,GO:0003677,GO:0005634,GO:0006351,GO:0006355,GO:0045944,GO:0046983	IPR002100,IPR002100	high	protein_coding	***
49	HORVU.MOREX.r3.6HG0571720	HvMADS49	OsMADS29	LOC_Os02g07430	Os02g0170300	RBH	6H	135991912-135995133	252	28.37	6.25	62.02	II	MADS-box transcription factor	MADS/AGL transcription factor	rna biosynthesis	PF00319; PF01486	GO:0000977,GO:0003677,GO:0003700,GO:0005634,GO:0006351,GO:0006355,GO:0008360,GO:0045595,GO:0045944,GO:0046983,GO:0048316,GO:0048481,GO:0051302,GO:0080060,GO:0080155,GO:2000029	IPR002100,IPR002100,IPR002487	high	protein_coding	***
50	HORVU.MOREX.r3.6HG0604360	HvMADS50	OsMADS6	LOC_Os02g45770	Os02g0682200	RBH	6H	444223249-444229941	262	29.92	8.9	43.75	II	MADS box transcription factor	MADS/AGL transcription factor; transcriptional regulator *(SEPALLATA) of floral meristem identity control	rna biosynthesis; plant organogenesis	PF00319; PF01486	GO:0000977,GO:0003677,GO:0003700,GO:0005634,GO:0006351,GO:0006355,GO:0009553,GO:0010022,GO:0010093,GO:0010094,GO:0010582,GO:0045893,GO:0045944,GO:0046983,GO:0048316,GO:0048437,GO:0048449,GO:0048455,GO:0048457,GO:0048459,GO:0048509,GO:0048833,GO:0080060,GO:0080112	IPR002100,IPR002487,IPR002100	high	protein_coding	***
51	HORVU.MOREX.r3.6HG0612320	HvMADS51	OsMADS57	LOC_Os02g49840	Os02g0731200	RBH	6H	490697619-490706231	241	27.07	9.13	64.86	II	Agamous MADS-box transcription factor	MADS/AGL transcription factor	rna biosynthesis	PF00319; PF01486	GO:0000977,GO:0003677,GO:0003700,GO:0005634,GO:0006351,GO:0006355,GO:0045944,GO:0046983	IPR002100,IPR002100,IPR002487	high	protein_coding	***
52	HORVU.MOREX.r3.6HG0616500	HvMADS52	OsMADS22	LOC_Os02g52340	Os02g0761000	RBH	6H	512734835-512741542	225	25.18	5.82	48.53	II	MADS box transcription factor	MADS/AGL transcription factor; transcriptional regulator *(SVP/AGL24) of floral transition	rna biosynthesis; plant organogenesis	PF00319; PF01486	GO:0000977,GO:0003677,GO:0003700,GO:0005634,GO:0006351,GO:0006355,GO:0045944,GO:0046983	IPR002100,IPR002487,IPR002100	high	protein_coding	***
53	HORVU.MOREX.r3.6HG0620460	HvMADS53	NA	NA	NA	NA	6H	527947865-527948644	259	27.73	6.06	57.55	I	Transcription factor, MADS-box	NA	NA	PF00319	GO:0000977,GO:0003677,GO:0005634,GO:0006351,GO:0006355,GO:0045944,GO:0046983	IPR002100,IPR002100	high	protein_coding	***
54	HORVU.MOREX.r3.6HG0624300	HvMADS54	NA	NA	NA	NA	6H	539666107-539666847	246	27.24	9.02	53.97	I	AGAMOUS-like MADS-box protein	NA	NA	PF00319	NA	IPR002100,IPR002100	high	protein_coding	--*
55	HORVU.MOREX.r3.6HG0624320	HvMADS55	NA	NA	NA	NA	6H	539783854-539784594	246	27.19	9.1	38.35	I	AGAMOUS-like MADS-box protein	MADS/AGL transcription factor	rna biosynthesis	PF00319	NA	IPR002100,IPR002100	high	protein_coding	--*
56	HORVU.MOREX.r3.6HG0624330	HvMADS56	NA	NA	NA	NA	6H	539816109-539816699	196	21.37	6.07	37.58	I	AGAMOUS-like MADS-box protein	NA	NA	PF00319	NA	IPR002100,IPR002100	high	protein_coding	--*
57	HORVU.MOREX.r3.6HG0624340	HvMADS57	NA	NA	NA	NA	6H	539865474-539866214	246	27.19	8.92	40.82	I	AGAMOUS-like MADS-box protein	NA	NA	PF00319	NA	IPR002100,IPR002100	high	protein_coding	--*
58	HORVU.MOREX.r3.6HG0624480	HvMADS58	NA	NA	NA	NA	6H	540393907-540395195	332	36.01	5.99	52.03	I	AGAMOUS-like MADS-box protein	MADS/AGL transcription factor	rna biosynthesis	PF00319	NA	IPR002100,IPR002100	high	protein_coding	--*
59	HORVU.MOREX.r3.6HG0624520	HvMADS59	NA	NA	NA	NA	6H	540477714-540478769	351	38.15	5.81	52.76	I	AGAMOUS-like MADS-box protein	MADS/AGL transcription factor	rna biosynthesis	PF00319	NA	IPR002100,IPR002100	high	protein_coding	--*
60	HORVU.MOREX.r3.7HG0651190	HvMADS60	NA	NA	NA	NA	7H	31957445-31958593	382	42.2	5.8	55.45	I	MADS-box transcription factor family protein	MADS/AGL transcription factor	rna biosynthesis	PF00319	GO:0000977,GO:0003677,GO:0005634,GO:0006351,GO:0006355,GO:0045944,GO:0046983	IPR002100,IPR002100	high	protein_coding	*-*
61	HORVU.MOREX.r3.7HG0651230	HvMADS61	NA	NA	NA	NA	7H	32091258-32092406	382	42.28	5.56	55.03	I	MADS-box transcription factor family protein	NA	NA	PF00319	GO:0000977,GO:0003677,GO:0005634,GO:0006351,GO:0006355,GO:0045944,GO:0046983	IPR002100,IPR002100	high	protein_coding	*-*
62	HORVU.MOREX.r3.7HG0653080	HvMADS62	OsMADS5	LOC_Os06g06750	Os06g0162800	SBH	7H	40028524-40040953	230	25.92	9.07	48.97	II	Agamous MADS-box transcription factor	MADS/AGL transcription factor	rna biosynthesis	PF00319; PF01486	GO:0000977,GO:0003677,GO:0003700,GO:0005634,GO:0006351,GO:0006355,GO:0045944,GO:0046983	IPR002100,IPR002487,IPR002100	high	protein_coding	***
63	HORVU.MOREX.r3.7HG0653160	HvMADS63	OsMADS5	LOC_Os06g06750	Os06g0162800	SBH	7H	40168716-40186499	230	25.82	8.42	48.28	II	Agamous MADS-box transcription factor	NA	NA	PF00319; PF01486	GO:0000977,GO:0003677,GO:0003700,GO:0005634,GO:0006351,GO:0006355,GO:0045944,GO:0046983	IPR002100,IPR002100,IPR002487	high	protein_coding	***
64	HORVU.MOREX.r3.7HG0654930	HvMADS64	OsMADS5	LOC_Os06g06750	Os06g0162800	RBH	7H	44711728-44723317	225	25.95	6.91	57.59	II	MADS box transcription factor	MADS/AGL transcription factor; transcriptional regulator *(SEPALLATA) of floral meristem identity control	rna biosynthesis; plant organogenesis	PF00319; PF01486	GO:0000977,GO:0003677,GO:0003700,GO:0005634,GO:0006351,GO:0006355,GO:0045944,GO:0046983	IPR002487,IPR002100,IPR002100	high	protein_coding	***
65	HORVU.MOREX.r3.7HG0658160	HvMADS65	OsMADS55	LOC_Os06g11330	Os06g0217300	SBH	7H	55100832-55101941	321	35.12	5.16	62.61	I	MADS-box transcription factor family protein	MADS/AGL transcription factor	rna biosynthesis	PF00319	GO:0000977,GO:0003677,GO:0005634,GO:0006351,GO:0006355,GO:0045944,GO:0046983	IPR002100,IPR002100	high	protein_coding	*-*
66	HORVU.MOREX.r3.7HG0658170	HvMADS66	OsMADS55	LOC_Os06g11330	Os06g0217300	SBH	7H	55198301-55199410	369	40.61	5.36	55	I	MADS-box transcription factor	NA	NA	PF00319	GO:0000977,GO:0003677,GO:0003700,GO:0005634,GO:0006351,GO:0006355,GO:0045944,GO:0046983	IPR002100,IPR002100	high	protein_coding	***
67	HORVU.MOREX.r3.7HG0664320	HvMADS67	OsMADS55	LOC_Os06g11330	Os06g0217300	RBH	7H	80759161-80765868	223	24.93	5.9	53	II	MADS box transcription factor	MADS/AGL transcription factor; transcriptional regulator *(SVP/AGL24) of floral transition	rna biosynthesis; plant organogenesis	PF00319; PF01486	GO:0000977,GO:0003677,GO:0003700,GO:0005634,GO:0006351,GO:0006355,GO:0045944,GO:0046983	IPR002100,IPR002487,IPR002100	high	protein_coding	***
68	HORVU.MOREX.r3.7HG0684020	HvMADS68	OsMADS7/45	LOC_Os08g41950	Os08g0531700	RBH	7H	205174115-205180772	246	28.55	8.74	52.74	II	MADS-box transcription factor	MADS/AGL transcription factor; transcriptional regulator *(SEPALLATA) of floral meristem identity control	rna biosynthesis; plant organogenesis	PF00319; PF01486	GO:0000977,GO:0003677,GO:0003700,GO:0005634,GO:0006351,GO:0006355,GO:0045944,GO:0046983	IPR002100,IPR002487,IPR002100	high	protein_coding	***
69	HORVU.MOREX.r3.7HG0684050	HvMADS69	OsMADS37	LOC_Os08g41960	Os08g0531900	RBH	7H	205774472-205822095	210	23.63	5.53	65.64	I	MADS-box transcription factor	MADS/AGL transcription factor	rna biosynthesis	PF00319	GO:0000977,GO:0003677,GO:0003700,GO:0005634,GO:0006351,GO:0006355,GO:0045944,GO:0046983	IPR002100,IPR002100	high	protein_coding	***
70	HORVU.MOREX.r3.7HG0705340	HvMADS70	OsMADS26	LOC_Os08g02070	Os08g0112700	RBH	7H	431301800-431303921	224	25.21	6.53	37.88	II	MADS-box transcription factor	MADS/AGL transcription factor	rna biosynthesis	PF00319; PF01486	GO:0000977,GO:0003677,GO:0003700,GO:0005634,GO:0006351,GO:0006355,GO:0045944,GO:0046983	IPR002487,IPR002100,IPR002100	high	protein_coding	***
71	HORVU.MOREX.r3.7HG0710700	HvMADS71	OsMADS59	LOC_Os06g23950	Os06g0347700	SBH	7H	465504510-465505313	267	29.67	10.06	62.46	I	MADS-box transcription factor family protein	MADS/AGL transcription factor	rna biosynthesis	PF00319	GO:0000977,GO:0003677,GO:0005634,GO:0006351,GO:0006355,GO:0045944,GO:0046983	IPR002100,IPR002100	high	protein_coding	***
72	HORVU.MOREX.r3.7HG0710730	HvMADS72	OsMADS75	LOC_Os06g30810	Os06g0504100	RBH	7H	465707479-465708030	183	19.96	8.46	49.7	I	MADS-box transcription factor family protein	MADS/AGL transcription factor	rna biosynthesis	PF00319	GO:0000977,GO:0003677,GO:0005634,GO:0006351,GO:0006355,GO:0045944,GO:0046983	IPR002100,IPR002100	high	protein_coding	***
73	HORVU.MOREX.r3.7HG0712380	HvMADS73	NA	NA	NA	NA	7H	479163044-479164338	360	37.89	5.05	43.49	I	MADS-box transcription factor family protein	MADS/AGL transcription factor	rna biosynthesis	PF00319	GO:0003677,GO:0005634,GO:0006351,GO:0006355,GO:0046983	IPR002100,IPR002100	high	protein_coding	*-*
74	HORVU.MOREX.r3.7HG0715350	HvMADS74	NA	NA	NA	NA	7H	499374226-499375700	420	44.12	5.05	31.88	I	Agamous MADS-box transcription factor	MADS/AGL transcription factor	rna biosynthesis	PF00319	GO:0000977,GO:0003677,GO:0003700,GO:0005634,GO:0006351,GO:0006355,GO:0045944,GO:0046983	IPR002100,IPR002100	high	protein_coding	--*
75	HORVU.MOREX.r3.7HG0715360	HvMADS75	NA	NA	NA	NA	7H	499382256-499383885	443	46.73	4.74	32.87	I	Agamous MADS-box transcription factor	MADS/AGL transcription factor	rna biosynthesis	PF00319	GO:0000977,GO:0003677,GO:0003700,GO:0005634,GO:0006351,GO:0006355,GO:0045944,GO:0046983	IPR002100,IPR002100	high	protein_coding	*-*
76	HORVU.MOREX.r3.7HG0721170	HvMADS76	OsMADS16	LOC_Os06g49840	Os06g0712700	RBH	7H	535752621-535758779	232	26.33	9.11	44.5	II	MADS box transcription factor	MADS/AGL transcription factor; component *(AP3) of AP3-PISTILLATA organ-identity heterodimer	rna biosynthesis; plant organogenesis	PF00319; PF01486	GO:0000977,GO:0003677,GO:0003700,GO:0005634,GO:0006351,GO:0006355,GO:0045944,GO:0046983	IPR002100,IPR002100,IPR002487	high	protein_coding	***
77	HORVU.MOREX.r3.7HG0723010	HvMADS77	NA	NA	NA	NA	7H	545840082-545841893	442	46.93	4.44	28.79	I	MADS-box transcription factor family protein	MADS/AGL transcription factor	rna biosynthesis	PF00319	GO:0000982,GO:0000987,GO:0003677,GO:0005634,GO:0006351,GO:0006355,GO:0045944,GO:0046983	IPR002100,IPR002100	high	protein_coding	*-*
78	HORVU.MOREX.r3.7HG0723860	HvMADS78	NA	NA	NA	NA	7H	548579430-548580392	320	35.51	6.09	47.51	I	MADS-box transcription factor family protein	MADS/AGL transcription factor	rna biosynthesis	PF00319	GO:0000982,GO:0000987,GO:0003677,GO:0005634,GO:0006351,GO:0006355,GO:0045944,GO:0046983	IPR002100,IPR002100	high	protein_coding	***
79	HORVU.MOREX.r3.7HG0730260	HvMADS79	NA	NA	NA	NA	7H	577410846-577412070	378	42.2	6.57	63.54	I	Transcription factor, MADS-box	MADS/AGL transcription factor	rna biosynthesis	PF00319	GO:0000977,GO:0003677,GO:0005634,GO:0006351,GO:0006355,GO:0045944,GO:0046983	IPR002100,IPR002100	high	protein_coding	*-*
80	HORVU.MOREX.r3.7HG0737610	HvMADS80	OsMADS30	LOC_Os06g45650	Os06g0667200	SBH	7H	597956917-597959338	220	24.71	5.7	62.14	II	MADS-box transcription factor	MADS/AGL transcription factor	rna biosynthesis	PF00319; PF01486	GO:0000977,GO:0003677,GO:0003700,GO:0005634,GO:0006351,GO:0006355,GO:0045944,GO:0046983	IPR002100,IPR002100,IPR002487	high	protein_coding	***
81	HORVU.MOREX.r3.7HG0737750	HvMADS81	OsMADS30	LOC_Os06g45650	Os06g0667200	SBH	7H	598228389-598230633	218	24.56	4.74	59.4	II	MADS-box transcription factor	MADS/AGL transcription factor	rna biosynthesis	PF00319; PF01486	GO:0000977,GO:0003677,GO:0003700,GO:0005634,GO:0006351,GO:0006355,GO:0008360,GO:0045595,GO:0045944,GO:0046983,GO:0048316,GO:0048481,GO:0051302,GO:0080060,GO:0080155,GO:2000029	IPR002100,IPR002487,IPR002100	high	protein_coding	***
82	HORVU.MOREX.r3.7HG0750110	HvMADS82	NA	NA	NA	NA	7H	624424643-624425893	416	46.48	5.02	50.28	I	MADS-box transcription factor family protein	MADS/AGL transcription factor	rna biosynthesis	PF00319	GO:0003677,GO:0005634,GO:0006351,GO:0006355,GO:0046983	IPR002100,IPR002100	high	protein_coding	*-*
83	HORVU.MOREX.r3.7HG0751440	HvMADS83	NA	NA	NA	NA	7H	627612677-627613658	185	20.54	9.1	57.2	I	MADS-box transcription factor family protein	MADS/AGL transcription factor	rna biosynthesis	PF00319	GO:0000982,GO:0000987,GO:0003677,GO:0005634,GO:0006351,GO:0006355,GO:0045944,GO:0046983	IPR002100,IPR002100	high	protein_coding	***
84	HORVU.MOREX.r3.1HG0054230	HvMADS84					1H								mads box transcription factor	no mercator4 annotation
