## Supplementary Table 8 for "Imputation integrates single-cell and spatial gene expression data to resolve transcriptional networks in barley shoot meristem development"

### Sheet: imputation_comparison
Supplementary Table 8. Statistical values describing the gene expression imputation results.
The table shows the statistical measures for the gene expression imputation quality control. The displayed values refer to the cosine similarity between the experimentally determined values and the computationally imputed values for each smRNA-FISH cell.
dataset the gene expression was imputed for	dataset the gene expression was imputed from	number of compared genes	mean	standard deviation	lower quartile	median	upper quartile
smRNA-FISH inflorescence meristem	Sc-Seq batch 1 + batch 2 + batch 3 inflorescence meristem	81	0.84	0.11	0.78	0.86	0.92
smRNA-FISH vegetative shoot apical meristem	Sc-Seq vegetative shoot apical meristem	76	0.78	0.11	0.72	0.79	0.87
smRNA-FISH com1;com2 inflorescence meristem	Sc-Seq com1;com2 inflorescence meristem	83	0.78	0.12	0.72	0.8	0.87
Sc-Seq batch 3 inflorescence meristem	Sc-Seq batch 1 + batch 2 inflorescence meristem	81	0.84	0.1	0.79	0.86	0.91
Sc-Seq batch 3 inflorescence meristem	Sc-Seq batch 1 + batch 2 inflorescence meristem	48904	0.73	0.1	0.67	0.74	0.8
