## Supplementary Table 15 for "Imputation integrates single-cell and spatial gene expression data to resolve transcriptional networks in barley shoot meristem development"

### Sheet: Sheet1
Supplementary Table 15. MADS-box transcription factor transcripts detected by scRNA-Seq.
		in Corpus Subclusters			In whole inflorescence clusters
Gene.ID	Name	Cell_proportion	%	CellsinCorpus	Cell_proportion	%	CellsinInf
HORVU.MOREX.r3.1HG0008600	HvMADS2	0.00124818	0.124818	6	0.000605034	0.0605034	10
HORVU.MOREX.r3.1HG0008610	HvMADS3	0.00020803	0.020803	1	0.000242014	0.0242014	4
HORVU.MOREX.r3.1HG0024860	HvMADS4	0.00124818	0.124818	6	0.00133107	0.133107	22
HORVU.MOREX.r3.1HG0031260	HvMADS5	0.102975	10.2975	495	0.143938	14.3938	2379
HORVU.MOREX.r3.1HG0054220	HvMADS6	0.0303724	3.03724	146	0.0314013	3.14013	519
HORVU.MOREX.r3.1HG0065060	HvMADS7	0.37279	37.279	1792	0.395753	39.5753	6541
HORVU.MOREX.r3.2HG0127410	HvMADS11	0.703349	70.3349	3381	0.640307	64.0307	10583
HORVU.MOREX.r3.2HG0156870	HvMADS12	0.214895	21.4895	1033	0.2572	25.72	4251
HORVU.MOREX.r3.2HG0170570	HvMADS13	0.23445	23.445	1127	0.161181	16.1181	2664
HORVU.MOREX.r3.2HG0173440	HvMADS14	0.00041606	0.041606	2	0.000605034	0.0605034	10
HORVU.MOREX.r3.2HG0190700	HvMADS15	0.00104015	0.104015	5	0.00054453	0.054453	9
HORVU.MOREX.r3.2HG0195730	HvMADS16	0.00083212	0.083212	4	0.000907551	0.0907551	15
HORVU.MOREX.r3.3HG0243300	HvMADS19	0.00041606	0.041606	2	0.000242014	0.0242014	4
HORVU.MOREX.r3.3HG0243770	HvMADS20	0.114416	11.4416	550	0.141941	14.1941	2346
HORVU.MOREX.r3.3HG0244110	HvMADS21	0.00020803	0.020803	1	0.000121007	0.0121007	2
HORVU.MOREX.r3.3HG0286170	HvMADS22	0.614312	61.4312	2953	0.619434	61.9434	10238
HORVU.MOREX.r3.3HG0307160	HvMADS24	0.097566	9.7566	469	0.110661	11.0661	1829
HORVU.MOREX.r3.3HG0310820	HvMADS25	0.00249636	0.249636	12	0.00211762	0.211762	35
HORVU.MOREX.r3.3HG0311160	HvMADS26	0.127522	12.7522	613	0.110116	11.0116	1820
HORVU.MOREX.r3.3HG0330180	HvMADS29	0.00062409	0.062409	3	0.000242014	0.0242014	4
HORVU.MOREX.r3.4HG0362740	HvMADS32	0.00436863	0.436863	21	0.00508228	0.508228	84
HORVU.MOREX.r3.4HG0396400	HvMADS33	0.237986	23.7986	1144	0.250908	25.0908	4147
HORVU.MOREX.r3.4HG0406150	HvMADS35	0.00686499	0.686499	33	0.00877299	0.877299	145
HORVU.MOREX.r3.4HG0412460	HvMADS36	0.173497	17.3497	834	0.161665	16.1665	2672
HORVU.MOREX.r3.4HG0413180	HvMADS37	0.0020803	0.20803	10	0.00248064	0.248064	41
HORVU.MOREX.r3.5HG0494190	HvMADS40	0.274392	27.4392	1319	0.318308	31.8308	5261
HORVU.MOREX.r3.5HG0511210	HvMADS41	0.74662	74.662	3589	0.738081	73.8081	12199
HORVU.MOREX.r3.5HG0511250	HvMADS42	0.0827959	8.27959	398	0.107636	10.7636	1779
HORVU.MOREX.r3.5HG0523290	HvMADS43	0.00020803	0.020803	1	0.000242014	0.0242014	4
HORVU.MOREX.r3.5HG0523350	HvMADS44	0.00104015	0.104015	5	0.000665537	0.0665537	11
HORVU.MOREX.r3.6HG0540820	HvMADS45	0.069482	6.9482	334	0.0972894	9.72894	1608
HORVU.MOREX.r3.6HG0564200	HvMADS47	0.00124818	0.124818	6	0.000726041	0.0726041	12
HORVU.MOREX.r3.6HG0566230	HvMADS48	0.00020803	0.020803	1	0.000423524	0.0423524	7
HORVU.MOREX.r3.6HG0571720	HvMADS49	0.00062409	0.062409	3	0.000484027	0.0484027	8
HORVU.MOREX.r3.6HG0604360	HvMADS50	0.103599	10.3599	498	0.0968659	9.68659	1601
HORVU.MOREX.r3.6HG0616500	HvMADS52	0.228417	22.8417	1098	0.268635	26.8635	4440
HORVU.MOREX.r3.7HG0653080	HvMADS62	0.00041606	0.041606	2	0.000242014	0.0242014	4
HORVU.MOREX.r3.7HG0654930	HvMADS64	0.150406	15.0406	723	0.138855	13.8855	2295
HORVU.MOREX.r3.7HG0664320	HvMADS67	0.00998544	0.998544	48	0.0125847	1.25847	208
HORVU.MOREX.r3.7HG0684020	HvMADS68	0.3031	30.31	1457	0.324238	32.4238	5359
HORVU.MOREX.r3.7HG0705340	HvMADS70	0.00041606	0.041606	2	0.000726041	0.0726041	12
HORVU.MOREX.r3.7HG0710730	HvMADS72	0.00083212	0.083212	4	0.00145208	0.145208	24
HORVU.MOREX.r3.7HG0721170	HvMADS76	0.230289	23.0289	1107	0.265186	26.5186	4383
HORVU.MOREX.r3.7HG0723010	HvMADS77	0.00187227	0.187227	9	0.00145208	0.145208	24
HORVU.MOREX.r3.7HG0723860	HvMADS78	0.00020803	0.020803	1	0.000121007	0.0121007	2
HORVU.MOREX.r3.7HG0737750	HvMADS81	0.1088	10.88	523	0.0854308	8.54308	1412
