## Supplementary Table 18 for "Imputation integrates single-cell and spatial gene expression data to resolve transcriptional networks in barley shoot meristem development"

### Sheet: Foglio1
Supplementary Table 18. Imputed differentially expressed transcription factor genes marking spikelet development (P1–P19).
Gene name	Location	Barvista ID	Differentially expressed in primordium	p_value	avg_log2FC	pct.1	pct.2	p_value_adj	Description	annotation	classification	Oryza sativa	Arabidopsis thaliana
HORVU.MOREX.r3.6HG0604360	chr6H:444223249-444229941(+)	6HG0604360	P13	5.55608e-08	0.443402	0.889	0.894	0.00271715	MADS-box transcription factor 6 [UniProtKB/Swiss-Prot:Q6EU39] HvAGL6	MADS/AGL transcription factor; transcriptional regulator *(SEPALLATA) of floral meristem identity control	rna biosynthesis; plant organogenesis	Os02g0682200	NA
HORVU.MOREX.r3.5HG0494190	chr5H:488377039-488384195(+)	5HG0494190	P17	2.14676e-08	0.653869	0.937	0.892	0.00104985	MADS-box transcription factor 8 [UniProtKB/Swiss-Prot:Q9SAR1]	MADS/AGL transcription factor; transcriptional regulator *(SEPALLATA) of floral meristem identity control	rna biosynthesis; plant organogenesis	Os09g0507200	NA
HORVU.MOREX.r3.7HG0654930	chr7H:44711728-44723317(-)	7HG0654930	P17	9.88168e-08	-0.264365	0.963	0.974	0.00483254	MADS-box transcription factor 5 [UniProtKB/Swiss-Prot:Q0DEB8]	MADS/AGL transcription factor; transcriptional regulator *(SEPALLATA) of floral meristem identity control	rna biosynthesis; plant organogenesis	Os06g0162800 (OsMADS5)	NA
HORVU.MOREX.r3.7HG0684020	chr7H:205174115-205180772(+)	7HG0684020	P17	2.13002e-08	0.356025	0.952	0.913	0.00104167	MADS-box transcription factor 7 [UniProtKB/Swiss-Prot:Q0J466]	MADS/AGL transcription factor; transcriptional regulator *(SEPALLATA) of floral meristem identity control	rna biosynthesis; plant organogenesis	Os08g0531700	AT1G24260 (SEPALLATA 3)
HORVU.MOREX.r3.7HG0721170	chr7H:535752621-535758779(+)	7HG0721170	P17	4.38683e-07	0.258115	0.64	0.638	0.0214533	MADS-box transcription factor 16 [UniProtKB/Swiss-Prot:Q944S9]	MADS/AGL transcription factor; component *(AP3) of AP3-PISTILLATA organ-identity heterodimer	rna biosynthesis; plant organogenesis	Os06g0712700	NA
HORVU.MOREX.r3.1HG0031260	chr1H:153900663-153908287(-)	1HG0031260	P19	3.70573e-11	0.281932	0.593	0.468	1.81225e-06	MADS-box transcription factor 58 [UniProtKB/Swiss-Prot:Q2V0P1]	MADS/AGL transcription factor	rna biosynthesis	Os05g0203800	NA
HORVU.MOREX.r3.1HG0065060	chr1H:427165183-427169503(-)	1HG0065060	P19	1.90296e-16	0.610636	0.988	0.968	9.30622e-12	MADS-box transcription factor 4 [UniProtKB/Swiss-Prot:Q40703]	MADS/AGL transcription factor; component *(PISTILLATA) of AP3-PISTILLATA organ-identity heterodimer	rna biosynthesis; plant organogenesis	Os05g0423400	AT5G20240 (PISTILLATA)
HORVU.MOREX.r3.3HG0243770	chr3H:93103462-93111596(+)	3HG0243770	P19	7.54365e-10	0.300151	0.475	0.329	3.68915e-05	MADS-box transcription factor 3 [UniProtKB/Swiss-Prot:Q40704]	MADS/AGL transcription factor	rna biosynthesis	Os01g0201700	NA
HORVU.MOREX.r3.5HG0494190	chr5H:488377039-488384195(+)	5HG0494190	P19	2.48681e-10	0.610667	0.957	0.89	1.21615e-05	MADS-box transcription factor 8 [UniProtKB/Swiss-Prot:Q9SAR1]	MADS/AGL transcription factor; transcriptional regulator *(SEPALLATA) of floral meristem identity control	rna biosynthesis; plant organogenesis	Os09g0507200	NA
HORVU.MOREX.r3.6HG0616500	chr6H:512734835-512741542(-)	6HG0616500	P19	1.73516e-13	0.428891	0.84	0.833	8.48561e-09	MADS-box transcription factor 22 [UniProtKB/Swiss-Prot:Q9XJ66]	MADS/AGL transcription factor; transcriptional regulator *(SVP/AGL24) of floral transition	rna biosynthesis; plant organogenesis	Os02g0761000	NA
HORVU.MOREX.r3.7HG0684020	chr7H:205174115-205180772(+)	7HG0684020	P19	1.39736e-16	0.521922	0.981	0.909	6.83367e-12	MADS-box transcription factor 7 [UniProtKB/Swiss-Prot:Q0J466]	MADS/AGL transcription factor; transcriptional regulator *(SEPALLATA) of floral meristem identity control	rna biosynthesis; plant organogenesis	Os08g0531700	AT1G24260 (SEPALLATA 3)
HORVU.MOREX.r3.7HG0721170	chr7H:535752621-535758779(+)	7HG0721170	P19	2.28262e-16	0.419221	0.636	0.639	1.11629e-11	MADS-box transcription factor 16 [UniProtKB/Swiss-Prot:Q944S9]	MADS/AGL transcription factor; component *(AP3) of AP3-PISTILLATA organ-identity heterodimer	rna biosynthesis; plant organogenesis	Os06g0712700	NA
HORVU.MOREX.r3.1HG0016310	chr1H:47245910-47247226(-)	1HG0016310	P3	1.55082e-08	0.461811	1	1	0.000758412	Ocs element-binding factor 1 [UniProtKB/Swiss-Prot:P24068]	bZIP class-S/SE transcription factor	rna biosynthesis	Os05g0129300	AT3G62420 (BZIP53)
HORVU.MOREX.r3.1HG0090590	chr1H:505117905-505119299(-)	1HG0090590	P3	4.38254e-08	0.407363	1	0.998	0.00214324	Ethylene-responsive transcription factor ERF061 [UniProtKB/Swiss-Prot:Q9C7W2]	subgroup ERF-I transcription factor	rna biosynthesis	Os05g0572000	AT1G64380 (ERF 61)
HORVU.MOREX.r3.1HG0092420	chr1H:508970090-508973032(-)	1HG0092420	P3	1.43945e-07	0.303312	1	0.978	0.0070395	WRKY transcription factor 23 [UniProtKB/Swiss-Prot:O22900]	transcription factor *(WRKY)	rna biosynthesis	Os05g0583000	NA
HORVU.MOREX.r3.3HG0251900	chr3H:158251868-158254625(+)	3HG0251900	P3	1.95367e-09	0.465892	1	1	9.55422e-05	WRKY transcription factor 6 [UniProtKB/Swiss-Prot:Q9C519]	transcription factor *(WRKY); transcriptional regulator *(WRKY6/31/42) involved in phosphate uptake	rna biosynthesis; nutrient uptake	Os01g0246700	NA
HORVU.MOREX.r3.3HG0278140	chr3H:416545979-416548740(-)	3HG0278140	P3	1.91401e-07	0.562413	1	1	0.00936027	WRKY transcription factor 71 [UniProtKB/Swiss-Prot:Q93WV4]	transcription factor *(WRKY)	rna biosynthesis	Os01g0665500	AT5G46350 (WRKY8)
HORVU.MOREX.r3.5HG0511250	chr5H:528375119-528381095(-)	5HG0511250	P3	3.03679e-13	0.425489	1	0.716	1.48511e-08	MADS-box transcription factor 34 [UniProtKB/Swiss-Prot:Q6Q9H6]	MADS/AGL transcription factor	rna biosynthesis	Os03g0753100	AT3G02310
HORVU.MOREX.r3.6HG0606950	chr6H:460959135-460960001(-)	6HG0606950	P3	9.45899e-07	0.559984	1	1	0.0462583	NA	TRIHELIX transcription factor *(GT3)	rna biosynthesis	Os02g0702100	NA
HORVU.MOREX.r3.6HG0617580	chr6H:517161609-517162595(+)	6HG0617580	P3	1.47969e-10	0.593095	1	1	7.23627e-06	Ethylene-responsive transcription factor ERF112 [UniProtKB/Swiss-Prot:P93007]	subgroup ERF-X transcription factor	rna biosynthesis	Os02g0764700	NA
HORVU.MOREX.r3.7HG0743270	chr7H:611197834-611199140(+)	7HG0743270	P3	3.65927e-12	0.364083	1	0.648	1.78953e-07	WRKY transcription factor WRKY28 [UniProtKB/Swiss-Prot:Q0DAJ3]	transcription factor *(WRKY)	rna biosynthesis	Os06g0649000	AT4G31800
HORVU.MOREX.r3.1HG0057540	chr1H:383184580-383186291(-)	1HG0057540	P5	1.7679e-14	0.380136	1	1	8.64572e-10	Trihelix transcription factor ASIL2 [UniProtKB/Swiss-Prot:Q9LJG8]	TRIHELIX transcription factor *(AST1)	rna biosynthesis	Os10g0564200	AT2G44730
HORVU.MOREX.r3.1HG0062810	chr1H:416223920-416227091(-)	1HG0062810	P5	3.9322e-12	0.282936	1	0.999	1.923e-07	Uncharacterized protein At4g15545 [UniProtKB/Swiss-Prot:Q93W28]	ER body formation factor *(NAIP)	cell division	Os05g0406000	AT4G15545(NAIP1)
HORVU.MOREX.r3.1HG0090590	chr1H:505117905-505119299(-)	1HG0090590	P5	3.57002e-13	0.291298	0.969	1	1.74588e-08	Ethylene-responsive transcription factor ERF061 [UniProtKB/Swiss-Prot:Q9C7W2]	subgroup ERF-I transcription factor	rna biosynthesis	Os05g0572000	AT1G64380 (ERF 61)
HORVU.MOREX.r3.1HG0092420	chr1H:508970090-508973032(-)	1HG0092420	P5	1.05445e-10	0.261775	1	0.977	5.15669e-06	WRKY transcription factor 23 [UniProtKB/Swiss-Prot:O22900]	transcription factor *(WRKY)	rna biosynthesis	Os05g0583000	NA
HORVU.MOREX.r3.2HG0126410	chr2H:105779890-105780982(+)	2HG0126410	P5	1.08848e-23	0.352903	1	0.865	5.32308e-19	Nuclear transcription factor Y subunit B-10 [UniProtKB/Swiss-Prot:Q69J40]	component *(NF-YB) of NF-Y transcription factor complex	rna biosynthesis	Os07g0606600	AT4G14540 (NF-YB3)
HORVU.MOREX.r3.2HG0130900	chr2H:135673874-135677120(-)	2HG0130900	P5	2.42588e-07	0.289671	1	1	0.0118635	Chitin-inducible gibberellin-responsive protein 2 [UniProtKB/Swiss-Prot:Q8GVE1]	GRAS transcription factor	rna biosynthesis	Os07g0583600	NA
HORVU.MOREX.r3.2HG0192860	chr2H:606019222-606020488(-)	2HG0192860	P5	8.87728e-08	0.315637	1	1	0.00434135	Probable WRKY transcription factor 11 [UniProtKB/Swiss-Prot:Q9SV15]	transcription factor *(WRKY)	rna biosynthesis	Os04g0605100	NA
HORVU.MOREX.r3.3HG0251900	chr3H:158251868-158254625(+)	3HG0251900	P5	4.95751e-09	0.337193	1	1	0.000242442	WRKY transcription factor 6 [UniProtKB/Swiss-Prot:Q9C519]	transcription factor *(WRKY); transcriptional regulator *(WRKY6/31/42) involved in phosphate uptake	rna biosynthesis; nutrient uptake	Os01g0246700	NA
HORVU.MOREX.r3.3HG0269890	chr3H:349363001-349366092(+)	3HG0269890	P5	2.18175e-15	-0.281011	1	1	1.06696e-10	NA	calcium transporting atpase	no mercator4 annotation	Os01g0600300	NA
HORVU.MOREX.r3.3HG0278140	chr3H:416545979-416548740(-)	3HG0278140	P5	4.06058e-07	0.399729	1	1	0.0198578	WRKY transcription factor 71 [UniProtKB/Swiss-Prot:Q93WV4]	transcription factor *(WRKY)	rna biosynthesis	Os01g0665500	AT5G46350 (WRKY8)
HORVU.MOREX.r3.3HG0279380	chr3H:425616229-425619192(+)	3HG0279380	P5	2.29982e-13	0.296988	1	1	1.12471e-08	Trihelix transcription factor ASIL2 [UniProtKB/Swiss-Prot:Q9LJG8]	Trihelix transcription factor *(ENAP)	rna biosynthesis	Os01g0674000	NA
HORVU.MOREX.r3.3HG0286170	chr3H:469468470-469470793(-)	3HG0286170	P5	1.71918e-08	-0.418719	1	1	0.00084075	MADS-box transcription factor 32 [UniProtKB/Swiss-Prot:Q8S151]	MADS/AGL transcription factor	rna biosynthesis	Os01g0726400	AT2G42830 (SHP2/AGL5)
HORVU.MOREX.r3.4HG0396400	chr4H:532470424-532478567(+)	4HG0396400	P5	2.84284e-12	-0.845591	0.984	0.994	1.39026e-07	MADS-box transcription factor 1 [UniProtKB/Swiss-Prot:Q10PZ9]	MADS/AGL transcription factor; transcriptional regulator *(SEPALLATA) of floral meristem identity control	rna biosynthesis; plant organogenesis	Os03g0215400	AT5G60910
HORVU.MOREX.r3.5HG0511250	chr5H:528375119-528381095(-)	5HG0511250	P5	3.27842e-42	0.63853	0.969	0.708	1.60328e-37	MADS-box transcription factor 34 [UniProtKB/Swiss-Prot:Q6Q9H6]	MADS/AGL transcription factor	rna biosynthesis	Os03g0753100	AT3G02310
HORVU.MOREX.r3.6HG0570630	chr6H:128541824-128547526(-)	6HG0570630	P5	4.90834e-25	0.30313	1	0.998	2.40038e-20	bZIP transcription factor RISBZ4 [UniProtKB/Swiss-Prot:Q6H500]	bZIP class-C transcription factor	rna biosynthesis	Os02g0175100	AT5G24800 (BZIP9)
HORVU.MOREX.r3.6HG0604360	chr6H:444223249-444229941(+)	6HG0604360	P5	5.16199e-08	-0.598567	0.703	0.907	0.00252442	MADS-box transcription factor 6 [UniProtKB/Swiss-Prot:Q6EU39] HvAGL6	MADS/AGL transcription factor; transcriptional regulator *(SEPALLATA) of floral meristem identity control	rna biosynthesis; plant organogenesis	Os02g0682200	NA
HORVU.MOREX.r3.6HG0606950	chr6H:460959135-460960001(-)	6HG0606950	P5	1.21029e-09	0.476818	1	1	5.91879e-05	NA	TRIHELIX transcription factor *(GT3)	rna biosynthesis	Os02g0702100	NA
HORVU.MOREX.r3.6HG0617580	chr6H:517161609-517162595(+)	6HG0617580	P5	3.35049e-09	0.385515	1	1	0.000163852	Ethylene-responsive transcription factor ERF112 [UniProtKB/Swiss-Prot:P93007]	subgroup ERF-X transcription factor	rna biosynthesis	Os02g0764700	NA
HORVU.MOREX.r3.6HG0621670	chr6H:531334985-531338167(-)	6HG0621670	P5	2.55777e-14	0.331217	1	1	1.25085e-09	Ethylene-responsive transcription factor 1 [UniProtKB/Swiss-Prot:Q6K7E6]	subgroup ERF-VII transcription factor; transcription factor component *(HRE/RAP2-12) of oxygen-sensor activity	rna biosynthesis; external stimuli response	Os02g0782700	AT1G53910
HORVU.MOREX.r3.6HG0627260	chr6H:546369567-546374877(-)	6HG0627260	P5	1.89843e-14	0.404836	1	1	9.28408e-10	GATA transcription factor 9 [UniProtKB/Swiss-Prot:O82632]	A/B-GATA-type transcription factor	rna biosynthesis	Os02g0806400	NA
HORVU.MOREX.r3.7HG0661060	chr7H:65577875-65580134(+)	7HG0661060	P5	3.89341e-09	0.334489	1	1	0.000190403	Ethylene-responsive transcription factor 1 [UniProtKB/Swiss-Prot:Q6K7E6]	subgroup ERF-VII transcription factor; transcription factor component *(HRE/RAP2-12) of oxygen-sensor activity	rna biosynthesis; external stimuli response	Os06g0194000	AT3G14230 (RAP2.2)
HORVU.MOREX.r3.7HG0746810	chr7H:618213306-618216865(+)	7HG0746810	P5	1.00718e-20	0.279954	1	1	4.92553e-16	Basic leucine zipper 19 [UniProtKB/Swiss-Prot:Q8VY76]	bZIP class-F transcription factor; zinc cation sensor protein *(bZIP19/bZIP23))	rna biosynthesis; nutrient uptake	Os06g0716800	NA
HORVU.MOREX.r3.2HG0156870	chr2H:381298545-381307819(+)	2HG0156870	P7	1.98321e-15	0.281957	1	0.991	9.69867e-11	MADS-box transcription factor 15 [UniProtKB/Swiss-Prot:Q6Q9I2]	MADS/AGL transcription factor; transcriptional regulator *(AP1/CAL/FUL) of floral meristem identity	rna biosynthesis; plant organogenesis	Os07g0108900 (DEP)	NA
HORVU.MOREX.r3.3HG0278140	chr3H:416545979-416548740(-)	3HG0278140	P7	2.61691e-08	0.363612	1	1	0.00127977	WRKY transcription factor 71 [UniProtKB/Swiss-Prot:Q93WV4]	transcription factor *(WRKY)	rna biosynthesis	Os01g0665500	AT5G46350 (WRKY8)
HORVU.MOREX.r3.5HG0494190	chr5H:488377039-488384195(+)	5HG0494190	P7	1.88949e-09	-0.796476	0.694	0.917	9.24035e-05	MADS-box transcription factor 8 [UniProtKB/Swiss-Prot:Q9SAR1]	MADS/AGL transcription factor; transcriptional regulator *(SEPALLATA) of floral meristem identity control	rna biosynthesis; plant organogenesis	Os09g0507200	NA
HORVU.MOREX.r3.5HG0511250	chr5H:528375119-528381095(-)	5HG0511250	P7	1.69498e-16	0.339902	1	0.703	8.28914e-12	MADS-box transcription factor 34 [UniProtKB/Swiss-Prot:Q6Q9H6]	MADS/AGL transcription factor	rna biosynthesis	Os03g0753100	AT3G02310
HORVU.MOREX.r3.6HG0604360	chr6H:444223249-444229941(+)	6HG0604360	P7	2.96623e-07	-0.641676	0.833	0.898	0.014506	MADS-box transcription factor 6 [UniProtKB/Swiss-Prot:Q6EU39] HvAGL6	MADS/AGL transcription factor; transcriptional regulator *(SEPALLATA) of floral meristem identity control	rna biosynthesis; plant organogenesis	Os02g0682200	NA
HORVU.MOREX.r3.6HG0606950	chr6H:460959135-460960001(-)	6HG0606950	P7	4.41948e-07	0.373877	1	1	0.021613	NA	TRIHELIX transcription factor *(GT3)	rna biosynthesis	Os02g0702100	NA
HORVU.MOREX.r3.6HG0617580	chr6H:517161609-517162595(+)	6HG0617580	P7	7.64422e-08	0.310156	1	1	0.00373833	Ethylene-responsive transcription factor ERF112 [UniProtKB/Swiss-Prot:P93007]	subgroup ERF-X transcription factor	rna biosynthesis	Os02g0764700	NA
HORVU.MOREX.r3.6HG0621670	chr6H:531334985-531338167(-)	6HG0621670	P7	4.89383e-10	0.257741	1	1	2.39328e-05	Ethylene-responsive transcription factor 1 [UniProtKB/Swiss-Prot:Q6K7E6]	subgroup ERF-VII transcription factor; transcription factor component *(HRE/RAP2-12) of oxygen-sensor activity	rna biosynthesis; external stimuli response	Os02g0782700	AT1G53910
HORVU.MOREX.r3.7HG0654930	chr7H:44711728-44723317(-)	7HG0654930	P7	6.97084e-12	0.445823	0.972	0.972	3.40902e-07	MADS-box transcription factor 5 [UniProtKB/Swiss-Prot:Q0DEB8]	MADS/AGL transcription factor; transcriptional regulator *(SEPALLATA) of floral meristem identity control	rna biosynthesis; plant organogenesis	Os06g0162800 (OsMADS5)	NA
HORVU.MOREX.r3.2HG0138250	chr2H:192468802-192470514(-)	2HG0138250	P9	9.0165e-10	-0.278477	1	1	4.40943e-05	Chitin-inducible gibberellin-responsive protein 1 [UniProtKB/Swiss-Prot:Q69VG1]	GRAS transcription factor	rna biosynthesis	Os07g0545800	NA
HORVU.MOREX.r3.2HG0191770	chr2H:602712341-602713415(-)	2HG0191770	P9	2.12934e-09	-0.381147	1	1	0.000104133	Ethylene-responsive transcription factor 9 [UniProtKB/Swiss-Prot:Q9FE67]	subgroup ERF-VIII transcription factor	rna biosynthesis	Os04g0610400	NA
HORVU.MOREX.r3.3HG0286170	chr3H:469468470-469470793(-)	3HG0286170	P9	6.3137e-07	0.289138	1	1	0.0308765	MADS-box transcription factor 32 [UniProtKB/Swiss-Prot:Q8S151]	MADS/AGL transcription factor	rna biosynthesis	Os01g0726400	AT2G42830 (SHP2/AGL5)
HORVU.MOREX.r3.4HG0396400	chr4H:532470424-532478567(+)	4HG0396400	P9	3.8007e-08	0.448806	1	0.992	0.00185869	MADS-box transcription factor 1 [UniProtKB/Swiss-Prot:Q10PZ9]	MADS/AGL transcription factor; transcriptional regulator *(SEPALLATA) of floral meristem identity control	rna biosynthesis; plant organogenesis	Os03g0215400	AT5G60910
HORVU.MOREX.r3.5HG0486530	chr5H:460269056-460270026(+)	5HG0486530	P9	2.88099e-07	-0.26104	1	1	0.0140892	Ethylene-responsive transcription factor RAP2-3 [UniProtKB/Swiss-Prot:P42736]	subgroup ERF-X transcription factor	rna biosynthesis	Os09g0457900	AT5G67000
HORVU.MOREX.r3.5HG0494190	chr5H:488377039-488384195(+)	5HG0494190	P9	1.56731e-07	-0.731977	0.737	0.914	0.00766478	MADS-box transcription factor 8 [UniProtKB/Swiss-Prot:Q9SAR1]	MADS/AGL transcription factor; transcriptional regulator *(SEPALLATA) of floral meristem identity control	rna biosynthesis; plant organogenesis	Os09g0507200	NA
HORVU.MOREX.r3.7HG0654930	chr7H:44711728-44723317(-)	7HG0654930	P9	1.48587e-10	0.384578	0.987	0.971	7.26652e-06	MADS-box transcription factor 5 [UniProtKB/Swiss-Prot:Q0DEB8]	MADS/AGL transcription factor; transcriptional regulator *(SEPALLATA) of floral meristem identity control	rna biosynthesis; plant organogenesis	Os06g0162800 (OsMADS5)	NA
