## Supplementary Table 20 for "Imputation integrates single-cell and spatial gene expression data to resolve transcriptional networks in barley shoot meristem development"

### Sheet: P1-P19
Supplementary Table 20. Genes selected for the P1–P19 barcode and the WT com1a;com2g barcode.
genes	highly_variable	means	dispersions	dispersions_norm	persist_set_20	annotation
1HG0007740	True	1.26979	2.14532	1.49386	True	Bowman-Birk protease inhibitor
1HG0075240	True	1.39129	1.79387	0.469544	True	cytosolic fructose-1,6-bisphosphatase; EC_3.1 hydrolase acting on ester bond
1HG0079750	True	0.444204	1.61205	0.552535	True	CLE precursor polypeptide; MYB class-R2R3 subgroup-13 transcription factor
1HG0083480	True	0.8078	1.5369	0.39322	True	frigida protein
1HG0091340	True	1.35749	1.83882	0.555252	True	protein mizu kussei
2HG0140830	True	1.35127	2.37007	1.56826	True	EC_3.6 hydrolase acting on acid anhydride
2HG0182650	True	0.428009	1.30203	0.722818	True	cytokinin dehydrogenase *(CKX); EC_1.5 oxidoreductase acting on CH-NH group of donor
2HG0206030	True	0.472731	1.93632	1.24001	True	not classified
3HG0236150	True	0.840775	2.16215	1.71876	True	pentatricopeptide repeat containing protein
3HG0307160	True	1.48082	2.68021	2.15963	True	MADS/AGL transcription factor; component *(PISTILLATA) of AP3-PISTILLATA organ-identity heterodimer
3HG0312560	True	1.51053	1.97324	0.811564	True	protein kinase domain containing
4HG0333960	True	1.20366	1.66749	0.465743	True	EPF/EPFL precursor polypeptide
4HG0364050	True	1.33661	1.90011	0.672112	True	proton:sodium cation antiporter *(NHX)
5HG0437400	True	1.07661	1.80544	0.762563	True	FSD2-interacting component of plastid-encoded RNA polymerase
5HG0470090	True	0.485875	1.60621	0.540157	True	indole-3-glycerol phosphate synthase
6HG0558200	True	0.292948	1.30083	0.720734	True	EC_1.3 oxidoreductase acting on CH-CH group of donor
6HG0600140	True	0.427966	1.60726	1.25356	True	duf 632 domain containing protein
6HG0628410	True	1.49196	3.12218	3.00239	True	germin protein subfamily member
7HG0688000	True	1.04533	1.63157	0.388459	True	not classified
7HG0714140	True	1.90908	2.73672	2.00575	True	3-ketoacyl-CoA synthase *(KCS)

### Sheet: WT_com1com2
genes	highly_variable	means	dispersions	dispersions_norm	persist_set_20	annotation
2HG0114390	True	0.972096	1.91337	0.706646	True	lipase 3 domain containing protein
2HG0117790	True	1.03269	2.02777	0.966256	True	choline transporter protein
2HG0180730	True	1.56228	1.76918	0.273005	True	monogalactosyldiacylglycerol lipase *(HIL1)
3HG0254430	True	1.32062	1.90577	0.613371	True	gfo idh moca domain containing protein
3HG0269840	True	0.997406	2.47099	1.97208	True	regulatory component *(SUN3/4/5) of ER luminal chaperone complex
3HG0274690	True	0.728284	1.79742	0.799635	True	ulp protease domain containing protein
3HG0311710	True	1.36601	2.29746	1.58937	True	rx n domain containing protein
4HG0340370	True	2.10818	1.81242	0.170351	True	cellulose synthase endo-1,4-beta-glucanase *(KOR)
4HG0376260	True	0.984717	2.20946	1.37859	True	not classified
4HG0392890	True	0.303926	1.65246	0.959162	True	pentatricopeptide repeat containing protein
5HG0427220	True	0.848623	1.75695	0.704297	True	pentatricopeptide repeat containing protein
5HG0484270	True	1.7948	2.26295	1.23097	True	GASA precursor polypeptide
5HG0494180	True	1.0912	1.91365	0.707295	True	SBP transcription factor
5HG0498140	True	0.587842	1.53134	0.172794	True	rhodanese domain containing protein 14
5HG0510450	True	0.604459	1.95142	1.16244	True	EC_1.6 oxidoreductase acting on NADH or NADPH
5HG0527780	True	1.5272	1.86106	0.501941	True	not classified
7HG0670670	True	1.17379	1.79523	0.438566	True	porr domain containing protein
7HG0709920	True	0.0806551	1.49515	0.689348	True	gag pre integrs domain containing protein
7HG0725780	True	0.625731	1.55735	0.234056	True	not classified
UnG0785300	True	0.262269	1.72681	1.08669	True	50s ribosomal protein l2 chloroplastic
