## Supplementary Table 22 for "Imputation integrates single-cell and spatial gene expression data to resolve transcriptional networks in barley shoot meristem development"

### Sheet: IM_integration
Supplementary Table 22. Description of anchors found during the integration of the inflorescence meristem and the vegetative shoot apical meristem, as well as imputation quality results.
Parameters for integration of the three Sc-Seq batches for inflorescence meristem with the corresponding smRNA-FISH data.
The table shows the results of the FindIntegrationAnchors command in Seurat for finding integration anchors for the inflorescence meristem datasets. Batches were integrated stepwise into the corresponding smRNA-FISH dataset. The integration parameters k.anchor, k.filter and k.score were set to their default values of k.anchor=5, k.filter=200 and k.score=30.
dataset integration step	number of cells	found anchors	retained anchors	retained anchors/found anchors	found anchors/number of cells	retained anchors/number of cells
batch 1 with smRNA-FISH	26496	14471	4372	0.3	0.55	0.17
batch 2 with smRNA-FISH/batch1	32761	19620	6912	0.35	0.6	0.21
batch 3 with smRNA-FISH/batch1/batch2	38671	18269	8854	0.48	0.47	0.23

### Sheet: vSAM_integration
Results for the parameter variation during the integration of the Sc-Seq dataset for vegetative shoot apical meristem with the corresponding smRNA-FISH datasest.
The table shows the results of the FindIntegrationAnchors command in Seurat for finding integration anchors for the vegetative shoot apical meristem (vSAM) datasets. The total number of cells for the vSAM is 1,462.
run	found anchors	retained anchors	retained anchors/found anchors	found anchors/number of cells	retained anchors/number of cells	k.anchor	k.filter	k.score
1	2042	1378	0.67	1.4	0.94	5	200	30
2	1057	734	0.69	0.72	0.5	3	200	30
3	3124	2067	0.66	2.14	1.41	7	200	30
4	2042	1209	0.59	1.4	0.83	5	150	30
5	2042	1547	0.76	1.4	1.06	5	250	30
6	2039	1376	0.67	1.39	0.94	5	200	10
7	2042	1378	0.67	1.4	0.94	5	200	50
8	4774	3096	0.65	3.27	2.12	10	200	30
9	2042	1800	0.88	1.4	1.23	5	400	30
10	1057	948	0.9	0.72	0.65	3	400	30
11	1057	491	0.46	0.72	0.34	3	100	30
12	1057	491	0.46	0.72	0.34	3	100	50
13	1057	330	0.31	0.72	0.23	3	50	30
14	1057	241	0.23	0.72	0.16	3	25	30
15	1535	472	0.31	1.05	0.32	4	50	30
16	1535	1047	0.68	1.05	0.72	4	200	30
17	1535	713	0.46	1.05	0.49	4	100	30
18a	1535	347	0.23	1.05	0.24	4	25	30
18b	1535	347	0.23	1.05	0.24	4	25	30
18c	1535	347	0.23	1.05	0.24	4	25	30
18d	1535	347	0.23	1.05	0.24	4	25	30
18e	1535	347	0.23	1.05	0.24	4	25	30
18f	1535	347	0.23	1.05	0.24	4	25	30
18g	1535	347	0.23	1.05	0.24	4	25	30
18h	1535	347	0.23	1.05	0.24	4	25	30
18i	1535	347	0.23	1.05	0.24	4	25	30
18j	1535	347	0.23	1.05	0.24	4	25	30

### Sheet: vSAM_imputation_results_A
Results for the gene expression imputation quality assessment for the vegetative shoot apical meristem for runs with different integration parameters.
The table shows the result statistics of the gene expression imputation quality assessment for clusterings with different settings during the dataset integration. The applied integration parameters are shown in sheet “vSAM_integration”. In the quality assessment, the experimentally determined gene expression values for each cell have been compared to the imputed values based on the cosine similar…
run	mean	standard deviation	lower quartile	median	upper quartile	keep_neighbors
1	0.65	0.17	0.54	0.66	0.78	25
2	0.67	0.16	0.58	0.71	0.79	25
3	0.65	0.16	0.55	0.68	0.76	25
4	0.65	0.17	0.53	0.66	0.78	25
5	0.66	0.16	0.55	0.68	0.77	25
6	0.64	0.18	0.51	0.66	0.78	25
7	0.64	0.17	0.51	0.66	0.77	25
8	0.65	0.17	0.54	0.66	0.78	25
9	0.65	0.16	0.55	0.68	0.78	25
10	0.64	0.17	0.53	0.66	0.78	25
11	0.65	0.16	0.55	0.68	0.76	25
12	0.66	0.16	0.56	0.69	0.77	25
13	0.67	0.15	0.58	0.7	0.77	25
14	0.67	0.16	0.58	0.7	0.77	25
15	0.66	0.17	0.55	0.68	0.78	25
16	0.64	0.17	0.53	0.66	0.76	25
17	0.67	0.16	0.56	0.7	0.77	25
18a	0.69	0.16	0.6	0.71	0.79	25
18b	0.7	0.15	0.61	0.73	0.81	20
18c	0.71	0.15	0.63	0.74	0.83	15
18d	0.73	0.15	0.64	0.75	0.84	10
18e	0.74	0.15	0.65	0.76	0.86	5
18f	0.74	0.15	0.65	0.76	0.86	4
18g	0.74	0.15	0.65	0.76	0.85	3
18h	0.73	0.15	0.64	0.75	0.84	2
18i	0.71	0.15	0.61	0.72	0.83	1
18j	0.78	0.11	0.72	0.79	0.87	4
